# *Yersinia* remodels epigenetic histone modifications in human macrophages

**DOI:** 10.1101/2021.09.07.459276

**Authors:** Indra Bekere, Jiabin Huang, Marie Schnapp, Maren Rudolph, Laura Berneking, Klaus Ruckdeschel, Adam Grundhoff, Thomas Günther, Nicole Fischer, Martin Aepfelbacher

## Abstract

Various pathogens systematically reprogram gene expression in macrophages, but the underlying mechanisms are largely unknown. We investigated whether the enteropathogen *Yersinia enterocolitica* alters chromatin states to reprogram gene expression in primary human macrophages. Genome-wide chromatin immunoprecipitation (ChIP) seq analyses showed that pathogen-associated molecular patterns (PAMPs) induced up- or down-regulation of histone modifications (HMod) at approximately 14500 loci in promoters and enhancers. Effectors of *Y. enterocolitica* reorganized about half of these dynamic HMod, with the effector YopP being responsible for about half of these modulatory activities. The reorganized HMod were associated with genes involved in immune response and metabolism. Remarkably, the altered HMod also associated with 61 % of all 534 known Rho GTPase pathway genes, revealing a new level in Rho GTPase regulation and a new aspect of bacterial pathogenicity. Changes in HMod were associated to varying degrees with corresponding gene expression, e. g. depending on chromatin localization and cooperation of the HMod. In summary, infection with *Y. enterocolitica* remodels HMod in human macrophages to modulate key gene expression programs of the innate immune response.

**Author Summary:** Human pathogenic bacteria can affect epigenetic histone modifications to modulate gene expression in host cells. However, a systems biology analysis of this bacterial virulence mechanism in immune cells has not been performed. Here we analyzed genome-wide epigenetic histone modifications and associated gene expression changes in primary human macrophages infected with enteropathogenic *Yersinia enterocolitica*. We demonstrate that *Yersinia* virulence factors extensively modulate histone modifications and associated gene expression triggered by the pathogen-associated molecular patterns (PAMPs) of the bacteria. The epigenetically modulated genes are involved in several key pathways of the macrophage immune response, including the Rho GTPase pathway, revealing a novel level of Rho GTPase regulation by a bacterial pathogen. Overall, our findings provide an in-depth view of epigenetic and gene expression changes during host-pathogen interaction and might have further implications for understanding of the innate immune memory in macrophages.
