## Supplemental Table 1 for "*Yersinia* remodels epigenetic histone modifications in human macrophages"

### Sheet: Sheet1
S1 Table: Yersinia enterocolitica strains used in the study.
Strain	Characteristics	Resistance	Reference
WA314	Y. enterocolitica serotype O:8, clinical isolate, pYVO8+	Nalidixic acid	Heesemann & Laufs, 1983
WAC	Plasmidless derivative of WA314	Nalidixic acid	Heesemann & Laufs, 1983
WA314∆YopM	Derivative of the Yersinia WA314 harbouring the virulence plasmid pYVO8 , in which the YopM gene had been replaced by a kanamycin resistance cassette from pUC4k	Kanamycin	Trülzsch et al., 2004
WA314∆YopP	yopP-negative mutant; insertional inactivation of yopP in WA314	Chloramphenicol	Ruckdeschel et al., 2001
WA314-YopE-ALFA	WA314 carrying YopE tagged with an ALFA tag. Generation of ALFA-tagged strains is described in preprint of Carsten et al., 2021. The following oligonucleotides were used for the generation of WA314-YopE-ALFA strain:	Nalidixic acid	this study
	YopE-ALFA HomA fwd CCAGCTTAGCCAGCCGTATCACTGAGAAGTTATCATCAATGGCCC
	YopE-ALFA HomA rev TCAGTTCCTCTTCCAAACGGCTCGGCCCGCCCGAACCACCCATCAATGACAGTAATTGAT
	YopE-ALFA HomB fwd CCGTTTGGAAGAGGAACTGAGACGCCGCTTAACTGAACCATGATATGGTGACTAGTCCTG
	YopE-ALFA HomB rev CCTGCCTCTTACTCTACTTCCCCTGCGGACAGGAACGGCGTATGT
	YopE-crRNA fwd TAGATAACAGTATGGGGTCTGCCGG
	YopE-crRNA rev AGACCCGGCAGACCCCATACTGTTA
References Supplemental Information
Heesemann, J. & Laufs, R. Construction of a mobilizable Yersinia enterocolitica virulence plasmid. Journal of Bacteriology 155, 761–767 (1983).
Trülzsch, K., Sporleder, T., Igwe, E. I., Rüssmann, H. & Heesemann, J. Contribution of the Major Secreted Yops of Yersinia enterocolitica O:8 to Pathogenicity in the Mouse Infection Model. Infection and Immunity 72, 5227–5234 (2004).
Ruckdeschel, K. et al. Yersinia Outer Protein P of Yersinia enterocolitica Simultaneously Blocks the Nuclear Factor-kB Pathway and Exploits Lipopolysaccharide Signaling to Trigger Apoptosis in Macrophages. The Journal of Immunology 166, 1823–1831 (2001).
Carsten et al. Visualization of bacterial type 3 secretion system components down to the molecular level by MINFLUX nanoscopy. bioRxiv (2021).
