## Supplemental Table 4 for "*Yersinia* remodels epigenetic histone modifications in human macrophages"

### Sheet: Sheet1
S4 Table: Genomic coordinates (Chromosome, Start, End) and associated genes (Closest Gene Symbol) for WAC vs mock latent enhancer regions. Enhancers were ennotated to the closest gene (start or end), "Relative position" refers to the position of enhancer in respect to the target gene.
Chromosome	Start	End	Closest Gene Symbol	Relative position
chr10	6097801	6102200	IL2RA	Within
chr5	106637801	106639600	EFNA5	Downstream
chr1	206964001	206967800	IL19	Upstream
chr7	20390901	20392600	LOC101927811	Upstream
chr2	143809201	143811800	KYNU	Downstream
chr6	138085001	138087900	LINC02539	Upstream
chr8	104146901	104149600	BAALC-AS2	Within
chr7	111693701	111694900	DOCK4	Within
chr4	159779601	159780800	C4orf45	Downstream
chr20	33163801	33167500	PIGU	Within
chr18	43453701	43455700	EPG5	Within
chr17	14276001	14277600	HS3ST3B1	Downstream
chr9	117762101	117763900	TNC	Downstream
chr7	17358001	17359600	AHR	Within
chr13	44844801	44845900	MIR8079	Upstream
chr7	148554001	148555400	EZH2	Within
chr9	112875101	112878800	AKAP2	Upstream
chr17	30113701	30115800	COPRS	Downstream
chr6	161548601	161550400	AGPAT4	Downstream
chr1	44340001	44342700	MIR6079	Downstream
chr9	112879101	112880400	AKAP2	Upstream
chr20	20395601	20396900	RALGAPA2	Within
chr17	20008401	20009500	SPECC1	Within
chr6	138172301	138174700	TNFAIP3	Upstream
chr9	107654501	107655700	ABCA1	Within
chr2	61131301	61134500	REL	Within
chr11	34234001	34236900	ABTB2	Within
chr22	28142801	28144400	MN1	Downstream
chr2	152209701	152211900	TNFAIP6	Upstream
chr2	231447501	231449000	SP100	Downstream
chr5	71642701	71643700	PTCD2	Within
chr8	39976201	39977300	TCIM	Upstream
chr4	159778301	159779500	C4orf45	Downstream
chr10	71826901	71828200	H2AFY2	Within
chr6	154974501	154975600	SCAF8	Upstream
chr11	35148401	35150000	LOC100507144	Downstream
chr6	38099001	38100800	ZFAND3	Within
chr10	74023001	74025200	DDIT4	Upstream
chr4	159792501	159794300	C4orf45	Downstream
chr6	138025201	138026200	LINC02539	Downstream
chr7	130633201	130634200	LINC-PINT	Within
chr2	223354001	223356500	SGPP2	Within
chr18	60816201	60820000	BCL2	Within
chr8	23401501	23403300	SLC25A37	Within
chr19	4130501	4131600	MAP2K2	Upstream
chr4	103539401	103541100	NFKB1	Downstream
chr2	202518001	202519500	MPP4	Within
chr4	89302601	89304400	HERC6	Within
chr7	43781101	43782600	COA1	Upstream
chr11	44621701	44624500	CD82	Within
chr6	109152201	109155000	ARMC2	Upstream
chr18	48761201	48762300	MEX3C	Upstream
chr17	34481801	34483100	CCL3L3	Downstream
chr1	205740801	205742300	RAB29	Within
chr6	15217701	15219200	JARID2	Upstream
chr3	119310601	119313100	ADPRH	Downstream
chr2	145122101	145123800	ZEB2	Downstream
chr17	20010001	20011100	SPECC1	Within
chr2	223314601	223315700	SGPP2	Within
chr11	34198101	34200800	ABTB2	Within
chr5	173281901	173282900	CPEB4	Upstream
chr3	73021201	73023800	GXYLT2	Within
chr12	14419401	14420400	ATF7IP	Upstream
chr2	47074601	47076000	LINC01119	Within
chr20	44139601	44140900	SPINT3	Downstream
chr5	17181501	17183000	BASP1	Upstream
chr1	212888501	212891000	NSL1	Downstream
chr17	64980301	64983200	CACNG4	Within
chr3	16443301	16444900	OXNAD1	Downstream
chr17	38697701	38699400	CCR7	Downstream
chr11	34263501	34266700	ABTB2	Within
chr6	3209701	3211000	TUBB2B	Downstream
chr12	51054401	51056100	DIP2B	Within
chr7	105409301	105410900	ATXN7L1	Within
chr2	208153601	208154700	LINC01802	Downstream
chr15	38923401	38924400	C15orf53	Upstream
chr8	131101601	131103700	ASAP1-IT2	Upstream
chr12	113425401	113428300	OAS2	Downstream
chr2	119989001	119990500	STEAP3	Within
chr12	76744501	76745900	OSBPL8	Downstream
chr17	36008401	36009400	DDX52	Upstream
chr8	65714701	65716600	CYP7B1	Upstream
chr11	35147101	35148200	LOC100507144	Downstream
chr7	130634301	130635300	LINC-PINT	Within
chr3	71674101	71675600	FOXP1	Upstream
chr3	112082801	112084400	CD200	Downstream
chr7	105744601	105745600	SYPL1	Within
chr6	155492301	155493900	TIAM2	Upstream
chr8	134381001	134382300	NDRG1	Upstream
chr3	197508301	197510000	FYTTD1	Within
chr9	117365101	117368200	ATP6V1G1	Downstream
chr16	48525201	48526200	N4BP1	Downstream
chr2	191582001	191583500	NAB1	Downstream
chr1	66865801	66867800	PDE4B	Downstream
chr16	15740201	15741700	NDE1	Upstream
chr6	43434001	43435100	DLK2	Upstream
chr5	157312301	157313700	CLINT1	Upstream
chr5	142330101	142331700	ARHGAP26-AS1	Upstream
chr7	47825601	47826800	C7orf69	Upstream
chr9	117585801	117587200	TNFSF15	Upstream
chr20	30510901	30512300	PDRG1	Downstream
chr12	64247201	64248500	SRGAP1	Within
chr6	2810401	2811400	SERPINB1	Downstream
chr16	85635701	85637600	GSE1	Upstream
chr2	101358601	101360100	NPAS2	Upstream
chr12	22333201	22334500	ST8SIA1	Downstream
chr2	175656201	175657500	CHN1	Downstream
chr14	104002501	104005000	TRMT61A	Downstream
chr3	23821801	23823200	UBE2E1-AS1	Downstream
chr3	172303001	172304400	LINC02068	Within
chr20	43243401	43245500	PKIG	Within
chr4	57746301	57747600	REST	Upstream
chr2	60696001	60697000	BCL11A	Within
chr6	151808601	151810000	CCDC170	Upstream
chr18	55858601	55859800	NEDD4L	Upstream
chr5	172157701	172160100	LOC101928093	Upstream
chr1	41393401	41395800	CTPS1	Upstream
chr15	74331901	74334300	PML	Within
chr7	39724801	39726200	RALA	Within
chr13	49600401	49601800	FNDC3A	Within
chr2	144891201	144892200	GTDC1	Within
chr4	103456001	103457000	LOC105377621	Upstream
chr7	5622201	5623900	FSCN1	Upstream
chr2	144952101	144953200	GTDC1	Within
chr7	135177501	135178500	CNOT4	Within
chr18	10310001	10311600	LINC01254	Downstream
chr17	77904801	77906600	TBC1D16	Downstream
chr3	39213901	39214900	XIRP1	Downstream
chrX	129247901	129249300	ELF4	Upstream
chr17	47853001	47855300	KAT7	Upstream
chr4	82479701	82481000	RASGEF1B	Upstream
chr1	56914001	56915300	LINC01767	Downstream
chr10	72026701	72028500	NPFFR1	Within
chrX	13616701	13618400	MIR6086	Downstream
chr15	74280601	74281900	STOML1	Within
chr17	36852801	36853800	LOC105371763	Upstream
chr10	112407601	112409300	RBM20	Within
chr6	149883801	149885100	GINM1	Upstream
chr19	10393301	10394900	ICAM1	Within
chr19	10496001	10497700	CDC37	Downstream
chr9	94109201	94110200	AUH	Within
chr14	70019401	70020400	CCDC177	Downstream
chr7	43853501	43855400	BLVRA	Downstream
chr2	196941201	196942700	DNAH7	Upstream
chr10	114090101	114091300	GUCY2GP	Within
chr6	12261101	12262100	EDN1	Upstream
chr3	12886201	12888100	RPL32	Upstream
chr4	26198501	26199700	RBPJ	Upstream
chr14	50421101	50422700	MIR6076	Upstream
