## Supplemental Table 7 for "*Yersinia* remodels epigenetic histone modifications in human macrophages"

### Sheet: Sheet1
Table S7: Pathways from DAVID analysis associated with metabolic pathway genes from RNA-seq and ChIP-seq overlaps in Prevention profile in Figures 3G, H. Highlighted pathways include pathways of cholesterol, fatty acids, acyl-CoA or glucose metabolism; genes from these pathways are listed under "Genes associated with acetyl-CoA, glucose, cholesterol and fatty acid metabolism" in columns H-I. Cate…
Category	Term	Count	Genes	PValue	FDR		Genes associated with acetyl-CoA, glucose, cholesterol and fatty acid metabolism
KEGG_PATHWAY	hsa01100:Metabolic pathways	70	XYLT2, CPOX, GALNT10, PIK3C2B, GCSH, MCEE, ATIC, HYAL2, TK2, MLYCD, EARS2, PSPH, CBR1, ST6GAL1, ALG6, SPHK2, GLCE, OXSM, CAD, DNMT3A, SORD, PIPOX, DGKZ, INPP4A, CYP27A1, PHOSPHO1, ALDH5A1, ACOT2, PIGF, PLCB2, ACOT4, LIPT2, PRPS1, NDUFB7, FECH, SHMT1, FAXDC2, GBA, ODC1, PDXP, NTPCR, HMGCR, PTGS1, FUT8, FUT7, PPCS, POLD1, AFMID, ST3GAL5, GPAT3, ACSS1, XDH, COX10, IDH1, GATB, DHCR24, DOLK, COQ7, TRI…	2.76498e-53	3.37327e-51
UP_KEYWORDS	Transit peptide	19	LIPT2, FECH, OXSM, GATB, CPOX, COQ7, TRIT1, CYP27A1, GCSH, MCEE, PC, ALDH5A1, ACOT2, SARDH, TK2, MLYCD, ACSS1, EARS2, COX10	1.15388e-13	1.59236e-11		ACOT2 ACOT4 ALDH5A1 DGKZ DHCR24 FAXDC2 GALC GBA GNPDA1 GPAT3 HMGCR LPIN3 MLYCD OXSM PC PHOSPHO1 PIK3C2B PLCB2 PTGS1 SORD SPHK2 SQLE
UP_SEQ_FEATURE	transit peptide:Mitochondrion	18	LIPT2, FECH, OXSM, GATB, CPOX, COQ7, TRIT1, CYP27A1, GCSH, MCEE, PC, ALDH5A1, ACOT2, SARDH, MLYCD, ACSS1, EARS2, COX10	3.25473e-13	6.76983e-11
UP_KEYWORDS	Transferase	26	LIPT2, PRPS1, SHMT1, XYLT2, GALNT10, PIK3C2B, FUT8, ATIC, FUT7, POLD1, ST3GAL5, GPAT3, TK2, COX10, ST6GAL1, ALG6, SPHK2, OXSM, CAD, DNMT3A, GATB, DOLK, DGKZ, TRIT1, UCK2, MGAT4A	9.11235e-11	6.28752e-09
GOTERM_CC_DIRECT	GO:0005759~mitochondrial matrix	14	LIPT2, FECH, TRIT1, CYP27A1, GCSH, MCEE, PC, ALDH5A1, ACOT2, SARDH, TK2, MLYCD, ACSS1, EARS2	2.46989e-10	1.90182e-08
UP_KEYWORDS	Mitochondrion	21	LIPT2, NDUFB7, FECH, OXSM, SORD, GATB, CPOX, COQ7, TRIT1, CYP27A1, GCSH, MCEE, PC, ALDH5A1, ACOT2, SARDH, TK2, MLYCD, ACSS1, EARS2, COX10	3.89659e-10	1.79243e-08
UP_KEYWORDS	Oxidoreductase	14	CBR1, IDH1, SORD, PIPOX, CPOX, DHCR24, HMGCR, COQ7, PTGS1, CYP27A1, SQLE, ALDH5A1, SARDH, XDH	5.86044e-08	2.02185e-06
GOTERM_BP_DIRECT	GO:0055114~oxidation-reduction process	14	CBR1, FAXDC2, SORD, PIPOX, CPOX, DHCR24, HMGCR, COQ7, PTGS1, CYP27A1, SQLE, SARDH, PIGF, XDH	7.18082e-07	0.000348988
UP_KEYWORDS	Disease mutation	25	PRPS1, FECH, GBA, XYLT2, CPOX, ATIC, POLD1, TK2, XDH, COX10, PSPH, EARS2, ALG6, CAD, DNMT3A, DHCR24, DOLK, COQ7, GALC, CYP27A1, HAL, GCLC, PC, ALDH5A1, SARDH	1.2995e-06	3.58661e-05
GOTERM_CC_DIRECT	GO:0005739~mitochondrion	19	NDUFB7, FECH, SHMT1, OXSM, IDH1, GATB, CPOX, COQ7, TRIT1, GALC, GCSH, PC, ALDH5A1, ATIC, ACOT2, SARDH, MLYCD, EARS2, COX10	1.48993e-06	5.73622e-05
UP_KEYWORDS	Lipid metabolism	11	GALC, PC, OXSM, GBA, GPAT3, DHCR24, HMGCR, MLYCD, PLCB2, LPIN3, PTGS1	1.71963e-06	3.95515e-05
UP_SEQ_FEATURE	binding site:Substrate	9	CBR1, PHOSPHO1, UCK2, PC, ALDH5A1, IDH1, CPOX, XDH, GALNT10	7.91894e-06	0.00082357
UP_KEYWORDS	Lipid biosynthesis	7	PC, OXSM, GPAT3, DHCR24, HMGCR, MLYCD, PTGS1	1.39228e-05	0.000242528
UP_KEYWORDS	Glycosyltransferase	8	ST6GAL1, FUT8, FUT7, ALG6, MGAT4A, XYLT2, ST3GAL5, GALNT10	1.40596e-05	0.000242528
KEGG_PATHWAY	hsa01130:Biosynthesis of antibiotics	11	GCSH, SQLE, PRPS1, ATIC, SHMT1, IDH1, FAXDC2, ODC1, HMGCR, ACSS1, PSPH	4.3342e-05	0.00264386
UP_KEYWORDS	Acetylation	26	FECH, SHMT1, CPOX, NTPCR, MCEE, ATIC, PPCS, MLYCD, ACSS1, PSPH, EARS2, CBR1, OXSM, IDH1, CAD, SORD, PIPOX, CYP27A1, UCK2, GCLC, GNPDA1, PC, ALDH5A1, ACOT2, SARDH, ACOT4	6.71598e-05	0.00102978
GOTERM_BP_DIRECT	GO:0006637~acyl-CoA metabolic process	4	OXSM, ACOT2, MLYCD, ACOT4	9.66924e-05	0.0234963
UP_KEYWORDS	Hydrolase	17	GBA, CAD, PDXP, NTPCR, INPP4A, GALC, PHOSPHO1, GNPDA1, ATIC, POLD1, HYAL2, AFMID, ACOT2, PLCB2, LPIN3, ACOT4, PSPH	0.000101431	0.00139975
UP_SEQ_FEATURE	topological domain:Lumenal	9	ST6GAL1, FUT8, FUT7, GLCE, MGAT4A, XYLT2, ST3GAL5, DOLK, GALNT10	0.000136959	0.00949584
UP_KEYWORDS	Ligase	8	LIPT2, GCLC, PC, PPCS, CAD, GATB, ACSS1, EARS2	0.000160423	0.00201258
GOTERM_CC_DIRECT	GO:0005829~cytosol	26	PRPS1, SHMT1, ODC1, PDXP, PIK3C2B, ATIC, PPCS, HYAL2, AFMID, XDH, PSPH, CBR1, SPHK2, IDH1, CAD, SORD, DHCR24, INPP4A, UCK2, HAL, PHOSPHO1, GCLC, GNPDA1, PC, POLR3K, PLCB2	0.000289879	0.00718767
UP_KEYWORDS	Peroxisome	5	IDH1, PIPOX, MLYCD, XDH, ACOT4	0.000316987	0.00364535
GOTERM_CC_DIRECT	GO:0000139~Golgi membrane	10	ST6GAL1, FUT8, FUT7, GLCE, HYAL2, MGAT4A, XYLT2, ST3GAL5, DHCR24, GALNT10	0.000373385	0.00718767
UP_KEYWORDS	NADP	6	CYP27A1, SQLE, CBR1, IDH1, DHCR24, HMGCR	0.000402026	0.00426766
UP_SEQ_FEATURE	short sequence motif:Microbody targeting signal	4	ACOT2, PIPOX, MLYCD, ACOT4	0.000417051	0.0216867
GOTERM_BP_DIRECT	GO:0016311~dephosphorylation	5	INPP4A, PHOSPHO1, NTPCR, LPIN3, PSPH	0.000430209	0.0696938
UP_KEYWORDS	FAD	5	SQLE, SARDH, PIPOX, DHCR24, XDH	0.000511193	0.00503891
KEGG_PATHWAY	hsa00260:Glycine, serine and threonine metabolism	5	GCSH, SHMT1, SARDH, PIPOX, PSPH	0.000585317	0.0238029
UP_SEQ_FEATURE	active site:Proton donor	6	PHOSPHO1, HYAL2, GBA, PDXP, CPOX, HMGCR	0.000586632	0.0244039
UP_KEYWORDS	ATP-binding	14	PRPS1, SPHK2, CAD, GATB, NTPCR, DGKZ, TRIT1, PIK3C2B, GCLC, UCK2, PC, TK2, ACSS1, EARS2	0.000639682	0.00588507
GOTERM_CC_DIRECT	GO:0005777~peroxisome	5	IDH1, PIPOX, MLYCD, XDH, ACOT4	0.000650838	0.00900601
GOTERM_CC_DIRECT	GO:0005782~peroxisomal matrix	4	IDH1, PIPOX, MLYCD, ACOT4	0.000701767	0.00900601
GOTERM_BP_DIRECT	GO:0005975~carbohydrate metabolic process	6	GALC, GNPDA1, HYAL2, MGAT4A, GBA, ST3GAL5	0.000741898	0.0901406
UP_KEYWORDS	Flavoprotein	5	SQLE, SARDH, PIPOX, DHCR24, XDH	0.000754653	0.00650888
UP_KEYWORDS	Signal-anchor	8	ST6GAL1, FUT8, FUT7, GLCE, MGAT4A, XYLT2, ST3GAL5, GALNT10	0.000816045	0.00662436
KEGG_PATHWAY	hsa01200:Carbon metabolism	7	PRPS1, MCEE, PC, SHMT1, IDH1, ACSS1, PSPH	0.000888833	0.0271094
UP_KEYWORDS	Heme biosynthesis	3	FECH, CPOX, COX10	0.000982151	0.00752983
UP_SEQ_FEATURE	nucleotide phosphate-binding region:FAD	4	SQLE, PIPOX, DHCR24, XDH	0.00122069	0.0423174
GOTERM_BP_DIRECT	GO:0010288~response to lead ion	3	FECH, DNMT3A, CPOX	0.00126057	0.102106
GOTERM_BP_DIRECT	GO:0046685~response to arsenic-containing substance	3	GCLC, FECH, CPOX	0.00126057	0.102106
KEGG_PATHWAY	hsa00510:N-Glycan biosynthesis	5	ST6GAL1, FUT8, ALG6, MGAT4A, DOLK	0.00139841	0.0341211
GOTERM_CC_DIRECT	GO:0005789~endoplasmic reticulum membrane	11	SQLE, ALG6, FAXDC2, XYLT2, GPAT3, DHCR24, DOLK, HMGCR, PIGF, LPIN3, PTGS1	0.00143617	0.0157979
UP_SEQ_FEATURE	mutagenesis site	17	PRPS1, FECH, GBA, ODC1, DNMT3A, CPOX, DOLK, NTPCR, DGKZ, PTGS1, PHOSPHO1, FUT8, PC, ALDH5A1, ACSS1, XDH, PLCB2	0.00226021	0.0671605
KEGG_PATHWAY	hsa00630:Glyoxylate and dicarboxylate metabolism	4	GCSH, MCEE, SHMT1, AFMID	0.00237789	0.0483504
GOTERM_MF_DIRECT	GO:0042803~protein homodimerization activity	10	PRPS1, ATIC, ALDH5A1, SHMT1, IDH1, ODC1, CPOX, HMGCR, XDH, PSPH	0.00279619	0.316443
GOTERM_MF_DIRECT	GO:0016301~kinase activity	6	PRPS1, SPHK2, TK2, DOLK, DGKZ, PIK3C2B	0.00304272	0.316443
INTERPRO	IPR023214:HAD-like domain	4	PHOSPHO1, PDXP, LPIN3, PSPH	0.00327295	0.540304
GOTERM_BP_DIRECT	GO:0006783~heme biosynthetic process	3	FECH, CPOX, COX10	0.00332257	0.230682
UP_KEYWORDS	Iron	6	CYP27A1, FECH, POLD1, COQ7, XDH, PTGS1	0.00462888	0.0336203
UP_KEYWORDS	Golgi apparatus	9	ST6GAL1, FUT8, FUT7, GLCE, MGAT4A, XYLT2, ST3GAL5, DHCR24, GALNT10	0.00566485	0.0389803
KEGG_PATHWAY	hsa01230:Biosynthesis of amino acids	5	PRPS1, PC, SHMT1, IDH1, PSPH	0.00571428	0.0995917
UP_KEYWORDS	Nucleotide-binding	14	PRPS1, SPHK2, CAD, GATB, NTPCR, DGKZ, TRIT1, PIK3C2B, GCLC, UCK2, PC, TK2, ACSS1, EARS2	0.00593179	0.0389803
SMART	SM00851:SM00851	2	ATIC, CAD	0.00595473	0.196506
UP_KEYWORDS	Metal-binding	22	PRPS1, FECH, IDH1, CAD, DNMT3A, SORD, PDXP, DGKZ, COQ7, GALNT10, TRIT1, PTGS1, CYP27A1, PHOSPHO1, MCEE, PC, POLD1, MGAT4A, XDH, POLR3K, PLCB2, PSPH	0.00670225	0.0420414
GOTERM_BP_DIRECT	GO:0033574~response to testosterone	3	GBA, CAD, PSPH	0.00672051	0.335534
GOTERM_MF_DIRECT	GO:0005524~ATP binding	14	PRPS1, SPHK2, CAD, GATB, NTPCR, DGKZ, TRIT1, PIK3C2B, GCLC, UCK2, PC, TK2, ACSS1, EARS2	0.00693002	0.33667
GOTERM_BP_DIRECT	GO:0016310~phosphorylation	4	PRPS1, UCK2, TK2, DOLK	0.00808076	0.335534
GOTERM_MF_DIRECT	GO:0001727~lipid kinase activity	2	DGKZ, PIK3C2B	0.00815841	0.33667
GOTERM_BP_DIRECT	GO:0017085~response to insecticide	2	FECH, CPOX	0.00820156	0.335534
GOTERM_BP_DIRECT	GO:0046459~short-chain fatty acid metabolic process	2	ALDH5A1, ACOT4	0.00820156	0.335534
UP_KEYWORDS	Fatty acid metabolism	4	OXSM, MLYCD, LPIN3, PTGS1	0.00837595	0.0499264
KEGG_PATHWAY	hsa00860:Porphyrin and chlorophyll metabolism	4	FECH, CPOX, EARS2, COX10	0.00838498	0.127871
UP_KEYWORDS	Congenital disorder of glycosylation	3	ALG6, CAD, DOLK	0.00874738	0.0499264
UP_KEYWORDS	Endoplasmic reticulum	10	SQLE, ALG6, XYLT2, GPAT3, DHCR24, DOLK, HMGCR, PIGF, PIK3C2B, PTGS1	0.00904464	0.0499264
GOTERM_MF_DIRECT	GO:0016491~oxidoreductase activity	5	SQLE, SORD, SARDH, PIPOX, PIGF	0.00907607	0.33667
GOTERM_BP_DIRECT	GO:0043407~negative regulation of MAP kinase activity	3	HYAL2, GBA, HMGCR	0.0095802	0.335534
GOTERM_MF_DIRECT	GO:0000287~magnesium ion binding	5	PRPS1, GCLC, IDH1, PDXP, PSPH	0.00971165	0.33667
UP_SEQ_FEATURE	region of interest:Substrate binding	4	PC, IDH1, CPOX, TRIT1	0.0100114	0.260297
GOTERM_BP_DIRECT	GO:0006979~response to oxidative stress	4	GCLC, IDH1, DHCR24, PTGS1	0.0104765	0.335534
GOTERM_BP_DIRECT	GO:0006695~cholesterol biosynthetic process	3	SQLE, DHCR24, HMGCR	0.0106341	0.335534
INTERPRO	IPR006383:HAD-superfamily hydrolase, subfamily IB, PSPase-like	2	PHOSPHO1, PSPH	0.0109523	0.540304
INTERPRO	IPR011607:Methylglyoxal synthase-like domain	2	ATIC, CAD	0.0109523	0.540304
GOTERM_BP_DIRECT	GO:0006487~protein N-linked glycosylation	3	FUT8, FUT7, ALG6	0.0111794	0.335534
GOTERM_BP_DIRECT	GO:0006486~protein glycosylation	4	ST6GAL1, FUT7, ST3GAL5, GALNT10	0.0112671	0.335534
GOTERM_BP_DIRECT	GO:0018279~protein N-linked glycosylation via asparagine	3	ST6GAL1, FUT8, ST3GAL5	0.0117368	0.335534
GOTERM_BP_DIRECT	GO:0009725~response to hormone	3	GCLC, SORD, DHCR24	0.0128875	0.347964
UP_KEYWORDS	Fatty acid biosynthesis	3	OXSM, MLYCD, PTGS1	0.0131851	0.0699823
UP_KEYWORDS	Lyase	4	HAL, FECH, ODC1, MLYCD	0.0140011	0.0715614
INTERPRO	IPR016662:Acyl-CoA thioesterase, long chain	2	ACOT2, ACOT4	0.0145768	0.540304
INTERPRO	IPR006862:Acyl-CoA thioester hydrolase/bile acid-CoA amino acid N-acetyltransferase	2	ACOT2, ACOT4	0.0145768	0.540304
GOTERM_MF_DIRECT	GO:0005102~receptor binding	6	IDH1, GBA, ACOT2, PIPOX, MLYCD, ACOT4	0.0146623	0.422531
GOTERM_BP_DIRECT	GO:0031100~organ regeneration	3	PRPS1, ATIC, CAD	0.0159691	0.396985
GOTERM_MF_DIRECT	GO:0004647~phosphoserine phosphatase activity	2	PDXP, PSPH	0.0162512	0.422531
GOTERM_BP_DIRECT	GO:0006085~acetyl-CoA biosynthetic process	2	MLYCD, ACSS1	0.0163368	0.396985
INTERPRO	IPR017853:Glycoside hydrolase, superfamily	3	GALC, HYAL2, GBA	0.0167449	0.540304
KEGG_PATHWAY	hsa00100:Steroid biosynthesis	3	SQLE, FAXDC2, DHCR24	0.0167686	0.222906
UP_KEYWORDS	Iron-sulfur	3	FECH, POLD1, XDH	0.0173005	0.0852669
INTERPRO	IPR014940:BAAT/Acyl-CoA thioester hydrolase C-terminal	2	ACOT2, ACOT4	0.0181881	0.540304
KEGG_PATHWAY	hsa00240:Pyrimidine metabolism	5	UCK2, POLD1, CAD, TK2, POLR3K	0.018271	0.222906
UP_KEYWORDS	Pyridoxal phosphate	3	SHMT1, ODC1, PDXP	0.018967	0.0902566
INTERPRO	IPR023753:Pyridine nucleotide-disulphide oxidoreductase, FAD/NAD(P)-binding domain	3	SQLE, SARDH, PIPOX	0.0191624	0.540304
GOTERM_BP_DIRECT	GO:0006633~fatty acid biosynthetic process	3	OXSM, FAXDC2, MLYCD	0.0193327	0.447414
UP_SEQ_FEATURE	domain:FAD-binding PCMH-type	2	DHCR24, XDH	0.0201669	0.466079
INTERPRO	IPR016169:CO dehydrogenase flavoprotein-like, FAD-binding, subdomain 2	2	DHCR24, XDH	0.0217865	0.540304
INTERPRO	IPR016166:FAD-binding, type 2	2	DHCR24, XDH	0.0217865	0.540304
GOTERM_MF_DIRECT	GO:0016614~oxidoreductase activity, acting on CH-OH group of donors	2	DHCR24, XDH	0.0242789	0.561113
GOTERM_BP_DIRECT	GO:0006563~L-serine metabolic process	2	SHMT1, PSPH	0.0244063	0.539158
INTERPRO	IPR005479:Carbamoyl-phosphate synthetase large subunit-like, ATP-binding domain	2	PC, CAD	0.0253718	0.572018
UP_KEYWORDS	Porphyrin biosynthesis	2	FECH, CPOX	0.0265127	0.121958
SMART	SM00046:DAGKc	2	SPHK2, DGKZ	0.0275018	0.45378
GOTERM_MF_DIRECT	GO:0050660~flavin adenine dinucleotide binding	3	SQLE, DHCR24, XDH	0.0282075	0.586717
UP_SEQ_FEATURE	active site:Nucleophile	4	PHOSPHO1, ALDH5A1, GBA, PDXP	0.0289435	0.597304
UP_KEYWORDS	Multifunctional enzyme	3	PC, ATIC, CAD	0.0295943	0.131742
UP_KEYWORDS	Glycosidase	3	GALC, HYAL2, GBA	0.0309698	0.133557
GOTERM_BP_DIRECT	GO:0006006~glucose metabolic process	3	GNPDA1, ALDH5A1, SORD	0.030994	0.58339
KEGG_PATHWAY	hsa00230:Purine metabolism	6	PRPS1, ATIC, POLD1, NTPCR, POLR3K, XDH	0.0312053	0.3222
UP_SEQ_FEATURE	domain:C2	3	INPP4A, PLCB2, PIK3C2B	0.0315882	0.597304
KEGG_PATHWAY	hsa00640:Propanoate metabolism	3	MCEE, MLYCD, ACSS1	0.0316918	0.3222
GOTERM_BP_DIRECT	GO:0008152~metabolic process	4	GALC, OXSM, AFMID, ACSS1	0.0318684	0.58339
GOTERM_BP_DIRECT	GO:0046512~sphingosine biosynthetic process	2	SPHK2, GBA	0.0324105	0.58339
GOTERM_BP_DIRECT	GO:0030210~heparin biosynthetic process	2	GLCE, XYLT2	0.0324105	0.58339
GOTERM_BP_DIRECT	GO:0051597~response to methylmercury	2	FECH, CPOX	0.0324105	0.58339
INTERPRO	IPR006076:FAD dependent oxidoreductase	2	SARDH, PIPOX	0.0325036	0.671742
GOTERM_CC_DIRECT	GO:0032580~Golgi cisterna membrane	3	ST6GAL1, FUT8, FUT7	0.0336392	0.323778
INTERPRO	IPR000089:Biotin/lipoyl attachment	2	GCSH, PC	0.0360503	0.687728
UP_KEYWORDS	Kinase	7	PRPS1, UCK2, SPHK2, TK2, DOLK, DGKZ, PIK3C2B	0.0364567	0.152455
UP_KEYWORDS	Polymorphism	49	XYLT2, CPOX, GCSH, MCEE, ATIC, HYAL2, EARS2, CBR1, ALG6, SPHK2, GLCE, OXSM, CAD, DNMT3A, SORD, DGKZ, INPP4A, CYP27A1, ALDH5A1, ACOT2, PLCB2, ACOT4, PRPS1, NDUFB7, FECH, SHMT1, FAXDC2, GBA, NTPCR, HMGCR, PTGS1, FUT8, POLD1, ST3GAL5, ACSS1, XDH, COX10, IDH1, GATB, DOLK, COQ7, TRIT1, GALC, GCLC, HAL, PC, SARDH, POLR3K, LPIN3	0.038943	0.158063
BIOCARTA	h_ahspPathway:Hemoglobin's Chaperone	2	FECH, CPOX	0.0394129	0.27589
INTERPRO	IPR011053:Single hybrid motif	2	GCSH, PC	0.0395841	0.699518
GOTERM_MF_DIRECT	GO:0016208~AMP binding	2	PRPS1, ACSS1	0.0401412	0.654708
GOTERM_MF_DIRECT	GO:0019206~nucleoside kinase activity	2	UCK2, TK2	0.0401412	0.654708
GOTERM_BP_DIRECT	GO:0046653~tetrahydrofolate metabolic process	2	SHMT1, PIPOX	0.0403501	0.632585
GOTERM_BP_DIRECT	GO:0042355~L-fucose catabolic process	2	FUT8, FUT7	0.0403501	0.632585
GOTERM_BP_DIRECT	GO:0016126~sterol biosynthetic process	2	SQLE, FAXDC2	0.0403501	0.632585
GOTERM_BP_DIRECT	GO:0019371~cyclooxygenase pathway	2	CBR1, PTGS1	0.0403501	0.632585
GOTERM_MF_DIRECT	GO:0003824~catalytic activity	4	HAL, OXSM, ODC1, ACSS1	0.0417021	0.654708
PIR_SUPERFAMILY	PIRSF016521:acyl-CoA thioesterase (hydrolase)	2	ACOT2, ACOT4	0.0419155	0.712564
GOTERM_MF_DIRECT	GO:0016290~palmitoyl-CoA hydrolase activity	2	ACOT2, ACOT4	0.0440669	0.654708
UP_KEYWORDS	Alternative splicing	44	PRPS1, FECH, SHMT1, FAXDC2, GBA, XYLT2, CPOX, HMGCR, GALNT10, PTGS1, FUT8, ATIC, PPCS, AFMID, ST3GAL5, TK2, MLYCD, ACSS1, COX10, EARS2, CBR1, ST6GAL1, SPHK2, OXSM, DNMT3A, SORD, DHCR24, DGKZ, COQ7, TRIT1, GALC, INPP4A, UCK2, HAL, PHOSPHO1, GNPDA1, PC, ALDH5A1, MGAT4A, ACOT2, SARDH, PLCB2, PIGF, LPIN3	0.0449084	0.177068
INTERPRO	IPR011761:ATP-grasp fold	2	PC, CAD	0.0466134	0.699518
GOTERM_MF_DIRECT	GO:0050662~coenzyme binding	2	GCLC, HMGCR	0.0479767	0.665277
GOTERM_BP_DIRECT	GO:0046834~lipid phosphorylation	2	SPHK2, DGKZ	0.0482254	0.689339
GOTERM_BP_DIRECT	GO:0006164~purine nucleotide biosynthetic process	2	PRPS1, ATIC	0.0482254	0.689339
GOTERM_BP_DIRECT	GO:0043097~pyrimidine nucleoside salvage	2	UCK2, TK2	0.0482254	0.689339
UP_SEQ_FEATURE	domain:DAGKc	2	SPHK2, DGKZ	0.0496681	0.860914
INTERPRO	IPR012163:Sialyltransferase	2	ST6GAL1, ST3GAL5	0.0501091	0.699518
INTERPRO	IPR016185:Pre-ATP-grasp domain	2	PC, CAD	0.0501091	0.699518
KEGG_PATHWAY	hsa04146:Peroxisome	4	IDH1, PIPOX, MLYCD, XDH	0.0502546	0.47162
GOTERM_BP_DIRECT	GO:0006536~glutamate metabolic process	2	GCLC, ALDH5A1	0.0521391	0.723989
INTERPRO	IPR013815:ATP-grasp fold, subdomain 1	2	PC, CAD	0.0535921	0.699518
INTERPRO	IPR001206:Diacylglycerol kinase, catalytic domain	2	SPHK2, DGKZ	0.0535921	0.699518
UP_SEQ_FEATURE	sequence variant	50	XYLT2, CPOX, GCSH, MCEE, ATIC, HYAL2, EARS2, PSPH, CBR1, ALG6, SPHK2, GLCE, OXSM, CAD, SORD, DGKZ, INPP4A, CYP27A1, ALDH5A1, ACOT2, PLCB2, ACOT4, PRPS1, NDUFB7, FECH, SHMT1, FAXDC2, GBA, NTPCR, HMGCR, PTGS1, FUT8, POLD1, ST3GAL5, ACSS1, XDH, COX10, IDH1, GATB, DHCR24, DOLK, COQ7, TRIT1, GALC, GCLC, HAL, PC, SARDH, POLR3K, LPIN3	0.0545097	0.872156
GOTERM_BP_DIRECT	GO:0000038~very long-chain fatty acid metabolic process	2	ACOT2, ACOT4	0.056037	0.756499
GOTERM_CC_DIRECT	GO:0070062~extracellular exosome	17	CBR1, ST6GAL1, SHMT1, IDH1, GBA, CAD, SORD, PDXP, NTPCR, PTGS1, GALC, FUT8, GNPDA1, ATIC, PPCS, MGAT4A, ACOT2	0.0578698	0.495109
COG_ONTOLOGY	Nucleotide transport and metabolism	2	UCK2, CAD	0.0582685	0.466325
UP_KEYWORDS	2Fe-2S	2	FECH, XDH	0.0586811	0.224944
GOTERM_MF_DIRECT	GO:0016740~transferase activity	3	SHMT1, GATB, TRIT1	0.0587302	0.72937
GOTERM_MF_DIRECT	GO:0047617~acyl-CoA hydrolase activity	2	ACOT2, ACOT4	0.059612	0.72937
GOTERM_BP_DIRECT	GO:0009165~nucleotide biosynthetic process	2	PRPS1, TK2	0.0599191	0.766333
GOTERM_BP_DIRECT	GO:0006646~phosphatidylethanolamine biosynthetic process	2	PHOSPHO1, LPIN3	0.0599191	0.766333
INTERPRO	IPR016064:ATP-NAD kinase-like domain	2	SPHK2, DGKZ	0.0605204	0.750453
UP_SEQ_FEATURE	metal ion-binding site:Magnesium	3	PRPS1, PHOSPHO1, PDXP	0.0607837	0.903071
UP_KEYWORDS	Cholesterol biosynthesis	2	DHCR24, HMGCR	0.0618398	0.230646
GOTERM_BP_DIRECT	GO:0015012~heparan sulfate proteoglycan biosynthetic process	2	GLCE, XYLT2	0.0676361	0.842849
KEGG_PATHWAY	hsa00564:Glycerophospholipid metabolism	4	PHOSPHO1, GPAT3, DGKZ, LPIN3	0.0696323	0.576511
UP_KEYWORDS	Microsome	3	SQLE, PIK3C2B, PTGS1	0.069695	0.252126
INTERPRO	IPR013816:ATP-grasp fold, subdomain 2	2	PC, CAD	0.0708193	0.798327
INTERPRO	IPR001675:Glycosyl transferase, family 29	2	ST6GAL1, ST3GAL5	0.0708193	0.798327
UP_KEYWORDS	Decarboxylase	2	ODC1, MLYCD	0.0712531	0.252126
GOTERM_MF_DIRECT	GO:0008373~sialyltransferase activity	2	ST6GAL1, ST3GAL5	0.0749079	0.865603
KEGG_PATHWAY	hsa04070:Phosphatidylinositol signaling system	4	INPP4A, PLCB2, DGKZ, PIK3C2B	0.0749372	0.576511
GOTERM_BP_DIRECT	GO:0009116~nucleoside metabolic process	2	PRPS1, ATIC	0.0752906	0.893954
KEGG_PATHWAY	hsa00983:Drug metabolism - other enzymes	3	UCK2, TK2, XDH	0.0774014	0.576511
GOTERM_BP_DIRECT	GO:0006491~N-glycan processing	2	FUT8, MGAT4A	0.0790947	0.893954
GOTERM_BP_DIRECT	GO:0006541~glutamine metabolic process	2	ALDH5A1, CAD	0.0790947	0.893954
GOTERM_BP_DIRECT	GO:0097503~sialylation	2	ST6GAL1, ST3GAL5	0.0790947	0.893954
KEGG_PATHWAY	hsa00600:Sphingolipid metabolism	3	GALC, SPHK2, GBA	0.0803335	0.576511
UP_KEYWORDS	Sterol biosynthesis	2	DHCR24, HMGCR	0.0805734	0.271198
UP_KEYWORDS	Sphingolipid metabolism	2	GALC, GBA	0.0805734	0.271198
GOTERM_BP_DIRECT	GO:0001676~long-chain fatty acid metabolic process	2	ACOT2, ACOT4	0.0828833	0.915483
UP_SEQ_FEATURE	site:Transition state stabilizer	2	ATIC, ALDH5A1	0.0845387	0.985782
GOTERM_CC_DIRECT	GO:0005743~mitochondrial inner membrane	5	CYP27A1, NDUFB7, FECH, CPOX, COX10	0.085945	0.661776
GOTERM_MF_DIRECT	GO:0016597~amino acid binding	2	SHMT1, CAD	0.0862188	0.943868
UP_KEYWORDS	Serine esterase	2	ACOT2, ACOT4	0.0867356	0.284989
UP_SEQ_FEATURE	region of interest:Linker	2	CAD, HMGCR	0.0876456	0.985782
KEGG_PATHWAY	hsa00480:Glutathione metabolism	3	GCLC, IDH1, ODC1	0.0923959	0.626239
BBID	61.Myc_network	2	CAD, ODC1	0.0956605	0.478303
GOTERM_MF_DIRECT	GO:0051537~2 iron, 2 sulfur cluster binding	2	FECH, XDH	0.0973932	0.995215
GOTERM_BP_DIRECT	GO:0046686~response to cadmium ion	2	GCLC, SORD	0.0978847	0.993865
GOTERM_BP_DIRECT	GO:0009311~oligosaccharide metabolic process	2	ST6GAL1, ST3GAL5	0.0978847	0.993865
GOTERM_BP_DIRECT	GO:0006656~phosphatidylcholine biosynthetic process	2	PHOSPHO1, LPIN3	0.0978847	0.993865
