## Supplemental Table 8 for "*Yersinia* remodels epigenetic histone modifications in human macrophages"

### Sheet: Sheet1
S8 Table: Enriched pathways from DAVID analysis associated with Rho GTPase pathway genes in Suppression and Prevention profiles (from overlaps in Figure 3G) and latent enhancers (from Figure 2F). Category: type of pathway analysis, Term: pathway description, Count: number of input genes associated with the respective pathway, PValue: P-value for significance of enrichment, FDR: false discovery ra…
Category	Term	Count	Genes	PValue	FDR	Associated genes/ regions
GOTERM_BP_DIRECT	GO:0051056~regulation of small GTPase mediated signal transduction	18	RALGAPA1, RHOG, ARAP2, RHOH, RHOC, FGD2, VAV2, ARHGAP22, ARHGAP10, AKAP13, SIPA1L1, TAGAP, TRIP10, RHOU, RAC1, ARHGEF7, SRGAP2, SRGAP1	0.0226483	0.372898	Suppression
GOTERM_BP_DIRECT	GO:0051056~regulation of small GTPase mediated signal transduction	17	ARHGAP11A, RAP1GAP2, ARHGAP9, VAV3, STARD13, FAM13A, ARAP3, SIPA1L3, ARHGAP35, RHOBTB1, RHOBTB2, ARHGAP12, BCR, FGD4, RACGAP1, OPHN1, CHN2	0.000171507	0.459467	Prevention
GOTERM_BP_DIRECT	GO:0051056~regulation of small GTPase mediated signal transduction	4	TIAM2, RALGAPA2, CHN1, SRGAP1	0.0482216	1	Latent enhancers
