## Supplemental Table 10 for "*Yersinia* remodels epigenetic histone modifications in human macrophages"

### Sheet: Sheet1
S10 Table: Rlog normalized counts (columns E-N) from DESeq2 analysis and activity (Activity) of Rho GTPase pathway genes (Gene Symbol) associated with RNA-seq classes R1-4 (Class) in different profiles (Profile) for all biological replicates (r) used in the analysis. RNA-seq was performed in 2 batches (B1 and B2 in column headings). r: biological replicate, macrophage donor.
Gene Symbol	Activity	Class	Profile	mock r1 B1	mock r2 B1	mock r3 B2	mock r4 B2	WAC r1 B1	WAC r2 B1	WA314 r1 B1	WA314 r2 B1	WA314 r3 B2	WA314 r4 B2
ABI1	effector	R1	Suppression	11.8494	11.7173	11.6782	11.8012	13.3216	12.9438	12.3151	12.0926	12.2659	12.4852
ACTN1	effector	R1	Suppression	14.0717	13.7551	13.95	13.528	14.7943	14.3897	14.219	13.6438	14.1586	14.1812
AKAP12	effector	R1	Suppression	2.30462	1.90739	2.38853	2.07824	4.4974	3.72647	2.69772	3.5419	2.51337	2.74974
AMIGO2	effector	R1	Suppression	5.51202	5.47516	6.24479	5.47378	6.73061	6.99865	6.40706	7.0293	6.16035	6.10972
ANKLE2	effector	R1	Suppression	11.5281	11.4686	11.4677	11.7256	13.0402	13.3433	11.5884	12.0143	12.0242	12.091
ASS1	effector	R1	Suppression	3.84471	4.71045	3.22623	3.93043	4.94045	7.89399	3.99177	6.4091	6.86693	7.2184
BASP1	effector	R1	Suppression	12.3617	11.9386	11.8285	12.4854	14.7955	14.3291	13.4883	12.9824	13.4437	13.2082
CAV1	effector	R1	Suppression	1.38393	1.38423	1.35492	1.84482	2.85746	2.51582	2.21359	2.59825	2.39842	1.90296
CCDC115	effector	R1	Suppression	9.46171	9.47665	9.35728	9.37938	10.2095	10.0859	9.9601	10.1426	10.3259	10.109
CCP110	effector	R1	Suppression	7.48958	7.55197	7.95236	7.95149	9.39243	9.02598	8.88175	8.80493	8.36423	8.44945
CDC42BPA	effector	R1	Suppression	8.16142	8.23898	8.28454	8.23053	9.17289	9.00376	9.24585	8.79541	8.67185	8.96013
CDC42EP2	effector	R1	Suppression	6.49289	6.71972	6.11728	6.8281	10.2269	11.2008	8.10525	8.77235	8.2968	8.25925
CDC42EP3	effector	R1	Suppression	9.14689	9.21498	9.14764	8.58051	12.2365	9.78014	10.8497	9.39287	9.56057	10.1372
CDC42EP4	effector	R1	Suppression	7.32877	7.25717	6.71107	7.24304	8.96209	9.34432	7.94888	8.51026	7.76148	8.63888
CKB	effector	R1	Suppression	8.52373	8.5583	7.96309	9.43066	14.5893	14.1537	10.8995	12.1144	12.131	12.0686
DSG2	effector	R1	Suppression	1.51007	1.5105	1.43543	1.18004	1.84507	2.64947	1.76896	2.65417	2.66317	3.09024
DYNC1I2	effector	R1	Suppression	10.5301	10.5963	10.911	10.7833	11.4041	11.4743	11.3267	11.0307	10.9514	10.6845
EPHA2	effector	R1	Suppression	2.75121	2.7517	2.5552	2.98447	4.45469	2.93892	3.07128	3.10578	2.91509	3.40729
EPSTI1	effector	R1	Suppression	9.13013	9.50048	9.54458	9.06917	12.9849	12.5527	11.0989	11.3492	11.547	11.951
FERMT2	effector	R1	Suppression	6.54199	6.49895	6.53819	7.11049	8.80532	9.00441	7.20428	7.97751	6.7798	7.25654
FMNL3	effector	R1	Suppression	12.0144	11.8742	11.6967	12.2579	12.7404	12.8532	12.0982	12.2078	12.4395	12.4737
FNBP1	effector	R1	Suppression	11.0676	11.3128	11.126	11.458	13.2964	12.572	12.1362	11.8284	11.6691	11.9326
GNAO1	effector	R1	Suppression	-0.0521326	-0.051888	0.0110994	0.412198	2.01535	0.418773	0.54731	0.841501	0.650633	0.458572
JAG1	effector	R1	Suppression	10.2598	9.93236	9.43161	11.0586	11.9235	11.9742	10.4627	10.5983	10.4603	11.2012
JUP	effector	R1	Suppression	9.39364	9.9678	8.68687	8.7337	10.2258	11.0599	9.09082	10.741	11.0919	11.7558
KIAA0355	effector	R1	Suppression	8.10753	8.2192	8.22685	8.17894	9.54326	8.58547	8.93415	8.81458	8.46799	8.77078
KTN1	effector	R1	Suppression	11.6867	11.6273	12.2674	12.2387	13.615	12.7335	13.254	12.4037	12.1875	12.1412
LRRC1	effector	R1	Suppression	3.81555	3.65702	3.31974	3.73166	5.75284	5.16613	4.86383	4.50105	4.59586	4.85776
MAP3K10	effector	R1	Suppression	8.38293	8.38101	8.23486	8.56736	9.61215	9.10972	8.36854	9.23386	8.8806	8.99797
MAP3K11	effector	R1	Suppression	12.4105	12.3663	12.0526	12.4109	12.9174	12.8539	12.5831	13.1187	13.3184	12.9872
MAP3K4	effector	R1	Suppression	9.277	9.24003	9.40033	9.52194	11.0839	10.1441	10.6517	9.71218	9.556	10.1376
MCAM	effector	R1	Suppression	4.5718	4.50639	3.71459	4.03495	5.23785	5.11504	4.66839	5.24101	5.52752	5.94533
MYH11	effector	R1	Suppression	4.9902	5.13317	4.99679	6.04458	6.95308	6.8291	6.51922	6.38998	6.10637	6.35023
MYL12B	effector	R1	Suppression	11.3803	11.3676	11.4521	11.3777	12.1021	12.2241	11.6547	11.833	11.7093	11.624
NCF1	effector	R1	Suppression	8.48633	8.78496	8.58222	8.81813	12.2959	11.5157	10.2026	10.4807	11.4653	10.8267
NCK2	effector	R1	Suppression	9.76425	9.88096	9.61715	10.1509	11.3165	11.6541	10.0041	10.4944	10.6243	10.5967
PHIP	effector	R1	Suppression	9.71828	9.77654	10.568	10.5847	12.7572	11.8923	12.366	11.8142	10.8333	11.1727
PKN2	effector	R1	Suppression	8.6501	8.8647	9.10984	9.05794	10.2871	9.9802	9.6486	9.82973	9.18241	9.51605
PLD1	effector	R1	Suppression	8.99246	8.98324	9.20303	8.91104	10.3114	9.55135	9.32866	9.52461	9.59235	9.57678
PPP1R12A	effector	R1	Suppression	10.4798	10.5203	11.3183	11.5359	12.9315	12.3252	12.8429	11.9435	11.3427	11.4019
PSD3	effector	R1	Suppression	10.346	10.5052	11.5007	10.8565	12.5043	11.5275	12.3647	11.5198	11.4734	10.8375
PSME2	effector	R1	Suppression	11.4084	11.4819	11.1207	11.3857	12.5168	12.9763	11.3836	11.8819	12.0747	12.0476
RALGAPA1	effector	R1	Suppression	3.98066	4.14394	4.77418	4.93053	5.80181	5.76798	5.67125	5.94922	4.79547	4.7524
RAP1B	effector	R1	Suppression	11.0461	10.8924	10.8002	11.2564	12.4567	12.3818	11.8074	11.2487	11.4623	11.5643
RBBP6	effector	R1	Suppression	10.4884	10.4572	11.2094	11.1171	14.0339	12.7218	12.9157	12.9201	11.6593	11.9217
ROCK2	effector	R1	Suppression	9.35383	9.24906	9.83076	9.74973	11.145	10.6029	10.831	10.0031	9.87832	9.77124
RRAS2	effector	R1	Suppression	3.44038	3.21647	3.17202	3.9505	5.48746	4.4409	4.45078	4.32815	4.35828	4.14197
SESTD1	effector	R1	Suppression	9.12613	9.15715	9.51874	9.67041	11.2638	10.4318	11.144	9.98587	9.86143	9.9073
SLK	effector	R1	Suppression	10.534	10.4301	10.6711	10.58	11.5916	11.5577	11.4343	10.9014	10.7983	10.8407
STAT3	effector	R1	Suppression	11.9336	11.9852	11.9084	11.9659	13.7347	13.7751	12.9986	12.6652	12.8963	12.8924
STOM	effector	R1	Suppression	12.0169	12.0891	11.975	12.01	13.0452	13.5562	12.0085	12.5954	12.7589	12.8076
STX16	effector	R1	Suppression	10.5581	10.6417	10.9262	10.8436	11.8813	11.8058	11.1138	11.7046	11.2545	11.2504
STX5	effector	R1	Suppression	9.72484	9.66479	9.51092	9.69868	10.8159	10.9357	10.3324	10.0457	10.0336	10.2721
TJP2	effector	R1	Suppression	9.22622	9.53191	9.3552	9.9078	12.1472	11.6153	11.6006	10.828	11.0828	11.0857
TMOD3	effector	R1	Suppression	10.7908	10.6358	10.7174	10.7115	11.5872	11.4655	11.0367	11.0337	11.0369	11.1118
TRIP10	effector	R1	Suppression	10.3479	10.5337	10.356	11.5297	13.8623	13.8663	12.2244	12.55	12.14	12.357
UACA	effector	R1	Suppression	7.68483	7.67713	8.30846	8.54363	8.84684	7.33512	9.52593	8.89635	8.41711	8.14403
VIM	effector	R1	Suppression	15.9702	15.7067	15.952	16.077	18.0796	17.4931	16.5033	16.6806	16.5505	16.3625
VRK2	effector	R1	Suppression	8.49754	8.34661	8.27731	8.13962	9.40933	9.24754	8.75861	8.62951	8.851	9.02073
WASL	effector	R1	Suppression	8.38482	8.41438	8.41918	8.34059	9.97033	9.37818	9.87813	9.22616	8.703	9.34862
WIPF2	effector	R1	Suppression	10.2004	10.0269	10.3025	10.2956	11.0401	10.9689	11.2522	10.4312	10.4817	10.4922
ARFGAP3	effector	R1	Suppression	10.387	10.3748	10.5064	10.7059	12.3755	11.6409	11.0232	10.3977	10.4801	10.4009
ARL13B	effector	R1	Suppression	7.31546	7.18142	7.71719	7.81548	9.12184	8.79288	8.53628	7.83828	7.96724	7.78442
CAVIN1	effector	R1	Suppression	8.42346	8.05915	7.90623	7.91831	9.82181	11.1723	8.47283	9.46623	9.43275	9.52866
CDC42SE1	effector	R1	Suppression	12.1129	12.0175	11.7824	12.1125	12.5062	13.1135	11.9794	12.1809	12.2535	12.3634
CPNE8	effector	R1	Suppression	8.87973	8.93875	9.16208	9.76059	11.8534	11.7835	10.624	10.3476	10.0237	10.1803
ELMO2	effector	R1	Suppression	11.1002	11.0322	10.9302	10.8406	11.8705	11.884	10.8411	10.804	11.1206	11.1994
EMD	effector	R1	Suppression	9.35852	9.31729	9.18475	9.49964	10.1582	9.85626	9.46153	9.26688	9.06777	9.02618
FLOT1	effector	R1	Suppression	11.0779	10.8223	10.8496	10.8032	11.9123	11.73	11.1756	11.1341	11.0033	11.1835
HNRNPC	effector	R1	Suppression	12.3592	12.3424	12.3382	12.4313	13.3084	13.3836	12.7769	12.2198	12.4783	12.3099
IL32	effector	R1	Suppression	3.51526	4.82284	3.44185	4.59791	5.99167	8.04504	4.49761	6.67305	7.24628	6.4424
LMNB1	effector	R1	Suppression	8.2613	8.13342	7.86412	7.8247	8.32363	10.1234	7.55899	7.92744	9.24392	8.6909
PICALM	effector	R1	Suppression	12.6236	12.5294	12.6218	12.5395	13.4408	13.2079	12.8988	12.628	12.7369	12.8172
SEPTIN4	effector	R1	Suppression	5.46227	5.82851	5.47696	5.54512	6.20449	7.23818	5.57249	7.11538	6.27669	6.65895
SHMT2	effector	R1	Suppression	10.9182	10.7941	10.4142	10.5496	11.1639	11.595	10.6505	10.8573	10.9696	11.5759
SPEN	effector	R1	Suppression	11.024	11.0184	11.0806	11.3344	12.6829	12.2002	11.889	11.3304	11.0597	11.3514
ARAP2	GAP	R1	Suppression	9.17041	9.1761	9.5868	9.31516	11.6119	10.9014	10.9509	10.7871	9.84736	10.5235
ARHGAP21	GAP	R1	Suppression	9.28367	9.22248	9.10742	9.1605	10.1782	9.91473	9.50022	9.9797	9.51167	9.9827
ARHGAP22	GAP	R1	Suppression	10.4255	10.6161	10.4865	10.7082	11.6044	11.4297	11.1535	11.4445	11.6258	11.3533
ARHGAP27	GAP	R1	Suppression	10.5484	10.4714	10.472	10.3897	12.2655	12.3045	10.9782	11.5691	11.4138	11.6901
SRGAP1	GAP	R1	Suppression	8.27229	8.40497	9.06393	9.38293	11.4931	10.8142	11.585	9.97911	9.39169	9.79119
SRGAP2	GAP	R1	Suppression	10.1761	10.3496	10.2983	9.94488	11.0202	11.1987	10.1375	11.0628	10.7945	10.9861
STARD8	GAP	R1	Suppression	10.7542	10.5243	10.7223	10.5469	11.8041	11.0644	11.0741	10.7942	10.4613	11.0741
SYDE1	GAP	R1	Suppression	2.72752	2.72837	2.09154	2.94632	4.56575	5.57909	3.22148	2.92668	5.1765	3.60401
TAGAP	GAP	R1	Suppression	10.1286	10.1913	10.6975	10.0955	13.3815	12.1246	11.9913	11.4373	11.2284	11.7305
ARHGAP10	GAP	R1	Suppression	10.5337	10.4481	10.547	10.5872	11.7469	11.4036	11.3714	10.4031	10.3471	10.7164
ARHGAP23	GAP	R1	Suppression	5.63197	6.21166	5.92242	6.99203	8.5513	9.14769	6.15877	8.20089	7.15638	7.59354
AKAP13	GEF	R1	Suppression	11.6651	11.6414	12.1495	11.9117	13.5774	12.0653	13.4785	12.2952	11.9204	12.1957
ARHGEF11	GEF	R1	Suppression	12.1597	12.1873	11.956	11.855	12.6202	13.1773	11.716	12.6357	12.7139	12.8943
ARHGEF26	GEF	R1	Suppression	1.78345	1.46224	1.93432	2.06197	3.30657	2.44688	3.26335	1.82256	1.92806	2.45754
ARHGEF7	GEF	R1	Suppression	10.3724	10.3085	10.5111	10.5196	11.8059	10.7765	10.8409	11.0199	10.6685	10.751
DOCK4	GEF	R1	Suppression	10.8813	10.8936	10.6984	10.9952	12.7308	12.6785	11.6055	11.8376	11.5237	11.6854
FGD2	GEF	R1	Suppression	10.5744	10.6426	10.6734	10.1984	12.5997	12.9388	10.5532	11.8773	11.7711	11.6652
ITSN2	GEF	R1	Suppression	10.3222	10.3099	11.0772	11.1657	12.7769	11.9695	13.0425	11.8525	11.1369	11.4513
MCF2L2	GEF	R1	Suppression	2.61763	2.37379	2.33351	2.61466	3.29512	2.66514	3.27093	2.98591	2.9289	3.39428
PLEKHG3	GEF	R1	Suppression	6.15523	6.60655	6.04231	6.73732	9.61739	8.64105	8.49988	9.24953	8.04329	9.75783
ARHGEF10L	GEF	R1	Suppression	11.5542	11.6695	11.3295	11.7613	12.5983	12.8752	11.4263	11.6781	12.147	12.1155
PLEKHG2	GEF	R1	Suppression	8.83807	8.81592	8.67114	9.05729	10.0287	10.2233	8.78311	8.93137	8.75286	8.53568
VAV2	GEF	R1	Suppression	9.32825	9.23513	8.82448	9.12121	9.55498	11.0489	8.66816	9.75497	10.2805	10.081
RAC1	GTPase	R1	Suppression	11.7517	11.796	12.0028	11.9886	13.1145	12.7471	13.2102	12.5582	12.3997	12.5145
RHOB	GTPase	R1	Suppression	9.1506	9.19211	8.6528	8.62554	10.7531	9.86265	10.0551	9.17481	9.62534	10.198
RHOG	GTPase	R1	Suppression	11.3811	11.4205	11.1073	11.5858	12.634	12.8501	12.1446	12.0964	12.0435	12.0958
RHOH	GTPase	R1	Suppression	4.68293	5.28515	4.67649	4.76075	7.87332	8.95054	5.98175	5.58347	6.56651	6.68603
RHOC	GTPase	R1	Suppression	12.2982	12.46	11.992	12.251	12.9332	13.3696	12.3257	12.2974	12.4243	12.5583
RHOU	GTPase	R1	Suppression	8.64611	8.60755	8.25515	8.60178	10.1486	10.6542	8.06754	8.38226	8.41553	8.51473
RND1	GTPase	R1	Suppression	4.16745	4.25724	4.31103	4.89165	6.94532	8.06046	5.7777	5.24522	5.38022	5.12418
RND3	GTPase	R1	Suppression	7.82442	8.55659	7.73905	8.81204	9.77241	10.5268	8.44607	8.28819	7.98161	8.75506
ABL2	effector	R2	Down	11.3692	11.2099	11.6132	11.636	13.4775	12.8106	12.3619	10.877	10.8587	11.1494
DLG5	effector	R2	Down	6.27877	6.28053	6.25959	6.26037	6.7526	6.96707	5.76351	6.05067	6.0962	6.18047
SMURF2	effector	R2	Down	8.56234	8.69882	8.64869	9.06219	9.09508	9.20483	8.3414	8.76396	8.38001	8.38147
TRA2B	effector	R2	Down	11.0202	10.7991	10.8485	11.0267	11.5618	11.4224	10.8025	10.4851	10.6028	10.5246
DEPDC1B	GAP	R2	Down	3.34631	3.42755	4.07817	3.89163	4.30962	4.87665	3.3697	3.55473	3.68164	2.78829
ARHGEF2	GEF	R2	Down	12.8863	12.9154	13.013	13.0234	13.6736	13.3516	12.7545	12.6258	12.7911	12.6852
SPATA13	GEF	R2	Down	11.7208	11.5626	11.865	11.391	11.6927	11.655	11.0235	10.6432	11.3774	10.6613
ANKRD26	effector	R3	Up	6.9995	7.25301	8.48606	8.18912	9.62071	8.11344	10.6185	9.35432	8.42853	8.28742
BAIAP2L1	effector	R3	Up	5.97599	6.26298	6.0157	5.99141	6.32118	6.44593	6.82063	6.63964	7.15956	6.93341
CDC42EP5	effector	R3	Up	2.49758	2.82124	2.66374	2.85517	3.85957	3.14816	3.11229	4.06307	3.73446	3.1385
FAM135A	effector	R3	Up	8.03236	8.09155	8.21671	8.07544	9.12714	8.32151	8.51668	8.80816	8.7008	8.75198
KCTD3	effector	R3	Up	8.87861	8.59145	8.74371	8.53017	8.79018	8.99806	9.59576	9.15458	9.356	9.3895
MPP7	effector	R3	Up	6.55725	6.01026	6.64618	5.9003	6.88359	5.47929	7.21728	7.36005	7.96832	6.80719
RIPOR2	effector	R3	Up	3.32483	3.66253	3.45916	3.39957	5.15149	4.59971	5.90473	5.69458	6.11599	5.66556
SLITRK5	effector	R3	Up	1.87057	2.0556	2.29826	2.73835	2.25994	3.51644	2.74517	4.00939	3.19782	3.11638
SYNJ2	effector	R3	Up	6.75557	6.64634	6.44083	7.28376	7.5579	7.76132	7.41565	8.07207	6.91991	7.67
TAOK3	effector	R3	Up	11.1768	11.1573	11.8747	11.8369	12.9875	11.9933	13.5789	12.0806	11.56	11.8059
TNK2	effector	R3	Up	10.6811	10.8474	10.9915	10.7656	11.9754	11.1639	11.2617	12.2097	11.7652	12.0907
ARHGAP24	GAP	R3	Up	7.22728	6.9977	7.02764	7.69307	7.93644	6.83425	8.18416	8.40508	8.02356	8.1508
CHN1	GAP	R3	Up	3.54921	3.47461	3.65433	3.37943	4.06639	3.96723	4.58974	3.99228	4.21766	4.35988
PLEKHG6	GEF	R3	Up	3.53154	3.40151	3.01982	3.41968	4.9553	3.56263	4.01862	5.14914	4.89749	4.59951
PREX2	GEF	R3	Up	1.20848	0.987827	1.0669	1.08946	2.75075	1.09314	1.55642	2.07057	2.02546	2.32942
RHOV	GTPase	R3	Up	1.609	1.77411	2.30912	2.34085	2.13338	1.83845	2.86715	3.83854	2.39107	2.81689
CEP97	effector	R4	Prevention	6.6268	6.86687	6.83283	6.57378	5.9941	6.16531	6.44713	6.79143	6.92563	6.67188
DBT	effector	R4	Prevention	8.58177	8.58621	8.95983	8.55688	8.30075	7.81143	9.26584	8.62057	8.61731	8.68848
LAMTOR1	effector	R4	Prevention	10.5044	10.6361	10.2111	10.2037	9.43052	9.74921	10.6179	10.0127	10.3274	10.4304
PAK1	effector	R4	Prevention	10.4893	10.42	10.458	10.3422	9.87694	9.53852	10.3287	10.1701	10.0506	10.2618
PARD6A	effector	R4	Prevention	4.12856	4.58143	4.17628	4.10973	3.43055	3.35299	5.09757	4.24158	4.6422	4.63751
PKP4	effector	R4	Prevention	7.1459	7.35666	7.52065	7.38961	6.05765	6.24494	6.88073	7.25226	6.97938	6.52919
PLCG1	effector	R4	Prevention	8.92208	8.61926	9.15698	8.9083	8.72986	7.56654	8.47985	9.77857	9.1088	8.90542
ABCD3	effector	R4	Prevention	9.77113	9.54309	9.63475	9.33094	8.42533	8.87281	8.92655	9.00623	9.26549	9.09926
ACAT2	effector	R4	Prevention	11.3179	11.3316	11.7029	11.0917	10.4991	10.5359	11.1974	10.6129	11.2245	10.7894
ANLN	effector	R4	Prevention	5.67712	5.28557	6.23693	6.46401	4.56411	4.56134	5.13173	6.1648	6.1492	4.7177
BAIAP2	effector	R4	Prevention	10.1645	10.204	10.568	10.3761	9.67508	8.95541	10.5093	9.91732	9.58873	9.66391
CCT6A	effector	R4	Prevention	11.99	11.7679	11.7425	11.899	10.6295	11.0596	11.6646	10.9972	11.3405	11.0962
CLTC	effector	R4	Prevention	13.7562	13.6213	13.7876	13.5362	12.8924	12.8671	13.2665	13.0745	13.1057	13.0743
DIAPH1	effector	R4	Prevention	12.2594	11.966	12.4755	12.1002	11.7767	11.3622	11.8567	11.2744	11.5461	11.2972
DYNLL2	effector	R4	Prevention	10.1784	9.98258	9.59196	9.58579	8.84211	8.8929	8.89345	8.67383	9.19909	9.27358
FHOD1	effector	R4	Prevention	11.0529	11.0525	10.9646	10.7934	10.4147	10.0124	10.2103	10.8784	10.7009	10.4803
IQGAP3	effector	R4	Prevention	9.2027	9.03838	9.63076	9.21642	7.93475	8.05113	8.74262	8.42618	7.99676	8.34932
ITGB1	effector	R4	Prevention	13.158	12.9289	13.0218	13.1687	12.4294	12.2978	12.5628	12.2628	12.3212	12.5614
KCNA2	effector	R4	Prevention	4.70534	4.37997	4.5851	4.12155	3.20555	2.8749	3.91558	4.77059	4.77016	4.61696
LETM1	effector	R4	Prevention	10.8988	10.9465	10.9264	10.92	9.4551	10.2857	10.2001	10.1342	10.2988	10.1859
NCEH1	effector	R4	Prevention	13.8491	13.7098	13.9138	13.6109	12.7903	12.7426	12.8102	13.1232	13.1656	13.3174
NEFH	effector	R4	Prevention	8.2394	8.47063	8.62296	8.29488	7.38516	7.83652	8.27003	8.22998	8.18476	7.87733
NISCH	effector	R4	Prevention	10.2655	10.4163	10.2005	10.0167	9.31946	9.12527	9.60659	9.91834	9.60939	9.6706
OSBPL11	effector	R4	Prevention	10.6664	10.6309	10.8038	10.4178	9.47681	9.23145	10.2466	9.59898	9.7871	9.95077
PIP4K2B	effector	R4	Prevention	10.3936	10.2359	10.2967	9.96955	8.954	9.20204	9.65409	9.94123	10.1307	10.0022
PLCB2	effector	R4	Prevention	13.63	13.5906	14.0266	14.0157	13.2285	12.7786	13.4741	13.6515	13.2853	13.0625
PLXNB2	effector	R4	Prevention	13.8654	13.8836	13.5421	13.7013	12.8444	12.9287	12.5591	13.2609	13.0564	13.4013
PNPO	effector	R4	Prevention	10.1833	10.0029	9.80409	9.96427	8.82992	9.19259	9.92922	9.52757	9.73985	9.78238
PPM1H	effector	R4	Prevention	9.70844	9.43701	9.92788	9.62759	8.51805	8.29894	9.54793	9.1486	8.69685	9.18497
PRKCA	effector	R4	Prevention	10.3014	9.98754	10.0373	9.75528	9.10633	8.97643	9.68129	9.23224	9.35454	9.44311
PTPN13	effector	R4	Prevention	6.89626	7.26349	7.07662	7.64859	5.0648	5.08353	5.65364	6.17348	5.78745	5.65792
RGS14	effector	R4	Prevention	7.75448	7.93802	7.75369	7.57142	6.72219	6.91122	7.13348	7.87962	7.3848	7.30503
RTKN	effector	R4	Prevention	7.34893	7.30163	7.42124	6.96061	6.2329	5.74558	7.15412	7.49449	7.15724	7.30084
SH3RF1	effector	R4	Prevention	7.60569	7.97758	7.9915	7.25394	7.08121	6.84419	7.53423	7.04666	6.86866	7.23574
SPTBN1	effector	R4	Prevention	11.5445	11.3067	12.0369	11.1866	11.0445	10.1724	10.8302	10.6688	10.9192	10.563
TEX2	effector	R4	Prevention	11.9967	12.0487	12.621	11.982	10.7219	10.4073	11.1231	10.9835	11.0131	10.5929
TSN	effector	R4	Prevention	10.1415	10.1645	9.8721	9.84408	8.72716	9.25647	9.56982	9.27987	9.69629	9.72148
VANGL2	effector	R4	Prevention	4.23669	5.08597	5.23089	5.63102	4.95268	4.10554	4.38693	4.31305	3.3822	4.0438
WDR6	effector	R4	Prevention	11.2758	11.2053	10.8582	10.5309	9.83812	10.6016	9.37055	10.0711	10.6308	10.3837
WDR81	effector	R4	Prevention	11.5245	11.4916	10.8477	10.6245	8.54453	9.35923	10.0153	10.0404	10.7338	10.8967
WDR91	effector	R4	Prevention	9.7969	10.0089	10.3331	9.97883	9.5764	8.33738	9.30044	9.41009	8.80663	9.14743
WIPF3	effector	R4	Prevention	7.12312	7.5865	7.51236	8.03146	6.28245	6.08203	6.88972	7.40432	5.78856	6.7334
ZNF512B	effector	R4	Prevention	8.5374	8.8075	8.35273	8.81108	7.04369	8.15638	7.67222	7.87101	8.20248	8.17463
ARHGAP12	GAP	R4	Prevention	9.25607	9.07936	9.28067	8.81832	8.36191	8.26093	9.06117	9.4691	9.21065	9.60274
ARHGAP30	GAP	R4	Prevention	12.4467	12.3065	12.5864	12.1914	11.6991	11.4758	12.8258	12.1638	12.4827	12.29
ARHGAP9	GAP	R4	Prevention	9.98878	10.099	10.2164	10.5059	9.65704	9.10315	9.9941	10.911	9.89139	10.1614
CHN2	GAP	R4	Prevention	6.85982	6.98976	7.02901	6.4888	5.32736	5.4095	7.16307	6.43562	6.35427	6.57915
PIK3R1	GAP	R4	Prevention	10.374	10.4158	10.3193	10.067	9.05212	9.20168	10.6684	10.2234	10.4257	10.5679
ARAP3	GAP	R4	Prevention	8.98787	8.8813	9.27589	8.91782	7.87954	7.17985	8.05845	7.90053	7.4926	7.78837
ARHGAP11A	GAP	R4	Prevention	6.87398	6.5128	6.7893	7.02089	5.31528	5.44161	6.08693	6.00442	6.55839	5.78615
ARHGAP19	GAP	R4	Prevention	7.29365	7.4828	7.34005	6.96659	5.81954	5.7441	6.93887	6.41535	7.13234	6.71314
ARHGAP35	GAP	R4	Prevention	10.2992	10.2883	10.0182	9.76546	9.08662	8.74363	9.40209	9.52098	9.48094	9.74437
BCR	GAP	R4	Prevention	9.41259	9.2974	8.74086	8.92559	8.45641	8.37889	8.32521	8.6565	9.20152	8.93472
FAM13A	GAP	R4	Prevention	7.90849	8.29472	8.95087	8.29137	7.86382	6.78364	8.63925	8.93811	7.39613	7.93136
OPHN1	GAP	R4	Prevention	6.72226	6.72426	6.75166	6.51647	5.71897	5.53956	6.39426	6.12918	6.33969	6.44705
PIK3R2	GAP	R4	Prevention	10.0169	10.2492	9.53356	9.65047	8.84107	9.44259	9.2743	9.42833	9.77897	9.60776
RACGAP1	GAP	R4	Prevention	7.82653	7.55358	7.79702	7.65598	6.47566	6.90679	6.88005	7.41936	7.25148	6.85493
STARD13	GAP	R4	Prevention	7.95133	8.24439	8.49722	7.58083	6.68269	7.3358	7.86805	7.50253	7.02719	7.44882
ARHGEF17	GEF	R4	Prevention	5.95372	6.39396	5.96786	5.9525	4.523	5.05761	4.55499	7.51353	6.63424	6.12696
ARHGEF19	GEF	R4	Prevention	5.95735	5.26143	5.59529	5.40372	5.19169	5.00046	6.0737	5.42255	5.9309	5.86843
FGD6	GEF	R4	Prevention	9.98963	9.76147	10.3467	10.1289	9.58482	8.60351	10.4825	9.82336	9.82054	9.80238
ALS2	GEF	R4	Prevention	8.67088	8.45391	8.44961	8.28891	7.59171	7.63905	7.4457	7.97963	8.25456	8.15191
ARHGEF28	GEF	R4	Prevention	3.27737	2.44341	3.94285	1.89352	1.63887	1.44117	2.81579	1.65057	2.16729	1.92015
ARHGEF6	GEF	R4	Prevention	9.84761	9.76823	9.74561	9.50063	9.21133	8.94693	9.57158	8.92842	9.36392	9.46925
BCR*	GEF	R4	Prevention	9.41259	9.2974	8.74086	8.92559	8.45641	8.37889	8.32521	8.6565	9.20152	8.93472
DOCK10	GEF	R4	Prevention	11.4486	11.404	11.4261	11.4208	10.6859	10.1545	10.7886	10.742	10.5275	10.5899
DOCK2	GEF	R4	Prevention	12.1412	12.1871	11.9492	11.9085	11.4514	10.9908	11.5228	11.3465	11.4807	11.5014
DOCK5	GEF	R4	Prevention	11.2232	11.0681	11.1579	11.1139	10.7369	10.4113	10.5693	10.1475	10.2832	10.3081
FGD4	GEF	R4	Prevention	9.91876	9.86808	11.1238	10.5727	9.7293	7.97908	10.4107	9.0653	7.99232	8.4218
FGD5	GEF	R4	Prevention	8.93102	8.60216	9.67296	8.61713	7.41356	6.57352	8.29231	7.93412	7.5769	7.52504
NET1	GEF	R4	Prevention	6.42072	6.23307	5.85126	6.36627	6.11349	5.0183	5.96979	6.11422	6.12975	6.31779
PLEKHG4	GEF	R4	Prevention	7.27283	7.07394	7.70688	6.77187	5.91085	6.13613	6.04881	6.58165	6.67281	5.97242
VAV3	GEF	R4	Prevention	9.06168	8.86058	8.66787	9.03247	8.19633	7.03443	9.10311	8.20307	7.87787	8.15579
RHOBTB1	GTPase	R4	Prevention	7.12253	7.29825	6.91826	6.8308	5.45659	5.76847	6.57275	6.72598	6.12549	6.61904
RHOBTB2	GTPase	R4	Prevention	10.5374	10.4383	10.7361	10.084	7.81382	7.77542	9.56455	8.68529	9.11051	8.95971
