## Supplemental Table 11 for "*Yersinia* remodels epigenetic histone modifications in human macrophages"

### Sheet: Sheet1
S11 Table: Annotation of GAPs and GEFs (Activity) and Rho GTPase specificity (Specificity) for Rho GTPase pathway genes (Gene Symbol) with RNA-seq and ChIP-seq overlaps in different profiles (Profile).
Gene Symbol	Profile	Activity	Specificity
ARAP3	Prevention	GAP	Rac, Cdc42
ARHGAP11A	Prevention	GAP	Rho
ARHGAP12	Prevention	GAP	Rac
ARHGAP35	Prevention	GAP	Rho, Rac
ARHGAP9	Prevention	GAP	Rac
BCR	Prevention	GAP	Rac
CHN2	Prevention	GAP	Rac
FAM13A	Prevention	GAP	Rac
OPHN1	Prevention	GAP	No activity
PIK3R1	Prevention	GAP	No activity
RACGAP1	Prevention	GAP	Rac
STARD13	Prevention	GAP	Rho
ARHGEF28	Prevention	GEF	Rho
BCR	Prevention	GEF	No activity
DOCK10	Prevention	GEF	Rac
DOCK5	Prevention	GEF	No activity
FGD4	Prevention	GEF	Cdc42
PLEKHG4	Prevention	GEF	Cdc42
VAV3	Prevention	GEF	Rho
ARAP2	Suppression	GAP	Rho, Rac, Cdc42
ARHGAP10	Suppression	GAP	Rho
ARHGAP21	Suppression	GAP	Rho
ARHGAP22	Suppression	GAP	Rho, Rac, Cdc42
ARHGAP27	Suppression	GAP	Rac
SRGAP1	Suppression	GAP	Rac
SRGAP2	Suppression	GAP	Rac, Cdc42
TAGAP	Suppression	GAP	Rho, Rac
AKAP13	Suppression	GEF	Rho
ARHGEF10L	Suppression	GEF	No activity
ARHGEF7	Suppression	GEF	No activity
DOCK4	Suppression	GEF	No activity
FGD2	Suppression	GEF	Cdc42
ITSN2	Suppression	GEF	No activity
VAV2	Suppression	GEF	Rho, Rac
MCF2L2	Suppression	GEF	No activity
PLEKHG3	Suppression	GEF	Cdc42
DEPDC1B	Down	GAP	No activity
ARHGEF2	Down	GEF	Rho
SPATA13	Down	GEF	Cdc42
ARHGAP24	Up	GAP	No activity
PLEKHG6	Up	GEF	Rho, Rac
