## Supplemental Table 12 for "*Yersinia* remodels epigenetic histone modifications in human macrophages"

### Sheet: Sheet1
S12 Table: Rho GTPase specificity (column C) and reported function in epigenetics (column E) for effectors (Gene Symbol) with RNA-seq and ChIP-seq overlaps in different profiles (Profile). "Reference" refers to the source publication describing Rho GTPase specificiy.
Gene Symbol	Profile	Rho GTPase specificity	Reference	Function in epigenetics
ABCD3	Prevention	RhoA, RhoC	Bagci et al., 2020
BAIAP2	Prevention	Rac1, Cdc42; Rac1, Rac3; Cdc42	Bustelo et al., 2007; Bagci et al., 2020; Paul et al., 2017
DIAPH1	Prevention	RhoA, Rac1	Bustelo et al., 2007	regulates TEAD and SRF activity and chromatin binding by modulation of monomeric nuclear actin levels (McNeill et al., 2020)
IQGAP3	Prevention	RhoA, RhoB, RhoC, RhoQ, RhoJ	Bagci et al., 2020
ITGB1	Prevention	Rac1, Rac2, Rac3, RhoG	Bagci et al., 2020
NCEH1	Prevention	RhoB	Paul et al., 2017
NEFH	Prevention	RhoA	Paul et al., 2017
NISCH	Prevention	Rnd2, Rnd3	Bagci et al., 2020
PLCB2	Prevention	Rac1, Cdc42	Bustelo et al., 2007
PLXNB2	Prevention	RhoD	Paul et al., 2017
PPM1H	Prevention	Cdc42	Paul et al., 2017
RGS14	Prevention	Cdc42, Rac1	Paul et al., 2017
SH3RF1	Prevention	RhoV; Rac1	Bagci et al., 2020; Paul et al., 2017
SPTBN1	Prevention	RhoU, RhoV	Bagci et al., 2020
TEX2	Prevention	RhoA	Bagci et al., 2020
WDR81	Prevention	Cdc42	Bagci et al., 2020
WDR91	Prevention	Cdc42	Bagci et al., 2020
WIPF3	Prevention	Cdc42; Cdc42	Bagci et al., 2020, Paul et al., 2017
ABI1	Suppression	Rac1, Rac2, Rac3; Rac1, RhoA	Bagci et al., 2020; Paul et al., 2017
ACTN1	Suppression	RhoF, RhoD, RhoBTB2	Bagci et al., 2020	maintenance of epigenetic gene silencing (Poleshko et al., 2014)
AMIGO2	Suppression	Rac1, Rac3	Bagci et al., 2020
ANKLE2	Suppression	Rac2, RhoG	Bagci et al., 2020
ARL13B	Suppression	RhoQ, RhoJ	Bagci et al., 2020
BASP1	Suppression	RhoF	Bagci et al., 2020	BASP1 recruits HDAC1 to suppress WT1 target genes (Toska et al., 2012)
CAVIN1	Suppression	RhoA, RhoB, RhoC	Bagci et al., 2020
CDC42EP3	Suppression	Cdc42	Bustelo et al., 2007
CKB	Suppression	Rnd3	Bagci et al., 2020
CPNE8	Suppression	Cdc42, RhoQ, RhoJ, RhoF, RhoD	Bagci et al., 2020
EPHA2	Suppression	Rac1, Rac2, Rac3, RhoG, Rnd1, Rnd2, Rnd3, RhoU, RhoV	Bagci et al., 2020
EPSTI1	Suppression	Rnd1	Bagci et al., 2020
FLOT1	Suppression	RhoA, RhoB, RhoC	Bagci et al., 2020	mediates histone acetylation through regulation of SP1 levels (Riento et al., 2018)
FNBP1	Suppression	Cdc42, RhoQ, RhoJ, Rnd2; Cdc42, Rac1	Bagci et al., 2020; Paul et al., 2017
HNRNPC	Suppression	RhoBTB1, RhoBTB2	Bagci et al., 2020	binds m6A modified mRNA to regulate abundance and alternatice splicing (Liu et al., 2015)
IL32	Suppression	Rac3	Bagci et al., 2020	inhibits DNMT1 binding to TIMP-3 to promote hypomethylation (Yun et al., 2018)
KTN1	Suppression	RhoA, Rac1, Cdc42; Rnd2, Rnd3	Bustelo et al., 2007; Bagci et al., 2020
LMNB1	Suppression	RhoF, RhoD	Bagci et al., 2020	reguates chromatin landscapes, condensation of chromatin territories, heterochromatin distibution (Camps et al., 2015; Zheng et al., 2015; Rao et al., 2019)
MAP3K4	Suppression	Cdc42	Bustelo et al., 2007	Reduces HDAC6 expression thus blocking deacetylation of promoters of tight junction genes and preventing the dissolution of tight junctions (Mobley et al., 2017), controls the activity of HAT CBP and H2B acetylation (Abell et al., 2011), modulates Rel expression through HDAC6 and CBP (Shendy et al., 2020)
MYL12B	Suppression	RhoV	Bagci et al., 2020
NCK2	Suppression	RhoU, RhoV	Bagci et al., 2020
PHIP	Suppression	RhoBTB2	Bagci et al., 2020	binds H3K4me, nucleosomes and chromatin remodelers, regulates gene expression and H3K27ac (Morgan et al., 2017)
PICALM	Suppression	Rnd3	Bagci et al., 2020
PKN2	Suppression	RhoA; RhoA, RhoB, RhoC	Bustelo et al., 2007; Bagci et al., 2020	H3T11 phosphorylation (O'Sullivan et al., 2015); H3T11ph with subsequent H4K16ac, AR and chromatin remodeler recruitment (O'Sullivan et al., 2017); HDAC5, 7, 9 phosphorylation (Rommel et al., 2015)
PLD1	Suppression	RhoA, Rac1, Cdc42	Bustelo et al., 2007	induced NF-kB binding to PLD1 promoter as positive autoregulation (Kang et al., 2011), triggers B-catenin expression which leads to B-catenin target gene promoter binding (Kang et al., 2015), mediates NF-κB and HIF-1α binding to target gene promoters (Kang et al., 2013)
PSD3	Suppression	RhoB	Paul et al., 2017
PSME2	Suppression	RhoB	Paul et al., 2017
RALGAPA1	Suppression	RhoH	Bagci et al., 2020
RAP1B	Suppression	RhoC	Paul et al., 2017
RBBP6	Suppression	RhoBTB1	Bagci et al., 2020	negatively regulates transcriptional repressor ZBTB38, which controls levels of the replication factor MCM10 on chromatin (Miotto et al., 2014), promotes NF-kB nuclear translocation and subsequent gene expression (Xiao et al., 2019)
ROCK2	Suppression	RhoA; RhoA, RhoB, RhoC, RhoH; Cdc42, Rac1, RhoA, RhoB, RhoC	Bustelo et al., 2007; Bagci et al., 2020; Paul et al., 2017	ROCK2 and STAT3 binds chromatin at several key genes that control TH17 and T follicular helper cells (Chen et al., 2018), mediates Stat3 and Stat5 binding to target gene promoters (Weiss et al., 2016), promotes proinflammatory responses via regulation of STAT3/STAT5 phosphorylation and chromatin binding (Zanin-Zhorov et al., 2014), phosphorylates p300 to regulate its acetyltransferase activity in…
RRAS2	Suppression	Rnd1	Bagci et al., 2020	promotes activity of BRD4 (acetylation "reader" promoter) through sustained activation of ERK (Liao et al., 2018)
SESTD1	Suppression	Cdc42, Rac1	Paul et al., 2017
SHMT2	Suppression	RhoG	Bagci et al., 2020	SHMT2 generates SAM and NADH precursors which leads to changes in DNA and histone methylation and promoter silencing (Parsa et al., 2020), provides metabolites for epigenetic reprogramming of macrophages during LPS stimulation (Yu et al., 2019)
SPEN	Suppression	RhoBTB1	Bagci et al., 2020	epigenetic X-inactivation (Dossin et al., 2020)
STAT3	Suppression	Rac1, Cdc42	Bustelo et al., 2007	binds chromatin in macrophages to regulate IL10 inducible genes (Kang et al., 2019)
STOM	Suppression	Cdc42, RhoQ, RhoJ, RhoA, RhoB, RhoC, RhoH	Bagci et al., 2020
TJP2	Suppression	RhoA, RhoB, RhoC	Bagci et al., 2020
TMOD3	Suppression	RhoBTB2, Rnd3	Bagci et al., 2020
TRIP10	Suppression	Cdc42; Cdc42	Bustelo et al., 2007; Paul et al., 2017
VIM	Suppression	RhoBTB1	Bagci et al., 2020
VRK2	Suppression	Rac1, Rac2, Rac3, RhoG, RhoF, RhoD	Bagci et al., 2020	phosphorylates H3 on T3 and S10 in vitro (Sanz-García et al., 2008; Vazquez-Cedeira et al. 2011)
CCDC115	Suppression	RhoA	Bagci et al., 2020
UACA	Suppression	RhoH	Bagci et al., 2020
SMURF2	Down	Rac1	Bustelo et al., 2007	regulates H2B monoubiquitination and H3 tri-methylation at K4 and K79 by targeting RNF20 to proteasomal degradation, Smurf2 and RNF20 are co-localized at the γ-H2AX foci of double-stranded DNA breaks in the nucleus (Blank et al., 2012), degrades H3K27me3 methyltransferase PRC2 component EZH2 (Yu et al., 2013), inactivation of SMURF2 leads to global changes in chromatin compaction and epigenetic a…
TAOK3	Up	Rac1, Rac2, Rac3	Bagci et al., 2020
MPP7	Up	Rac1, Rac2, Rac3, RhoG, RhoQ, RhoJ	Bagci et al., 2020
RIPOR2	Up	RhoB	Paul et al., 2017
References Supplemental Information
1. Abell, A. et al. MAP3K4/CBP-Regulated H2B Acetylation Controls Epithelial-Mesenchymal Transition in Trophoblast Stem Cells. Cell Stem Cell 8, 525–537 (2011).
2. Biswas, P. S. et al. Phosphorylation of IRF4 by ROCK2 regulates IL-17 and IL-21 production and the development of autoimmunity in mice. The Journal of clinical investigation 120, 3280—95 (2010).
3. Blank, M. et al. A tumor suppressor function of Smurf2 associated with controlling chromatin landscape and genome stability through RNF20. Nature Medicine 18, 227–234 (2012).
4. Camps, J., Erdos, M. R. & Ried, T. The role of lamin B1 for the maintenance of nuclear structure and function. Nucleus 6, 8–14 (2015).
5. Chen, X. et al. Ena/VASP Proteins Cooperate with the WAVE Complex to Regulate the Actin Cytoskeleton. Developmental Cell 30, 569–584 (2014).
6. Cowell, C. F. et al. Loss of cell–cell contacts induces NF-kB via RhoA-mediated activation of protein kinase D1. Journal of Cellular Biochemistry 106, 714–728 (2009).
7. Dossin, F. et al. SPEN integrates transcriptional and epigenetic control of X-inactivation. Nature 578, 455–460 (2020).
8. Du, C. et al. A PRMT5-RNF168-SMURF2 Axis Controls H2AX Proteostasis. Cell Reports 28, 3199 –3211.e5 (2019).
9. Fazal, F. et al. Essential Role of Cofilin-1 in Regulating Thrombin-induced RelA/p65 Nuclear Translocation and Intercellular Adhesion Molecule 1 (ICAM-1) Expression in Endothelial Cells. Journal of Biological Chemistry 284, 21047–21056 (2009).
11. Kang, D. et al. Targeting phospholipase D1 attenuates intestinal tumorigenesis by controlling b-catenin signaling in cancer-initiating cells. The Journal of Experimental Medicine 212, 1219–1237 (2015).
12. Kang, D. W. et al. Autoregulation of phospholipase D activity is coupled to selective induction of phospholipase D1 expression to promote invasion of breast cancer cells. International Journal of Cancer 128, 805–816 (2011).
13. Kang, D. W. et al. Phospholipase D1 Has a Pivotal Role in Interleukin-1b-Driven Chronic Autoimmune Arthritis through Regulation of NF-kB, Hypoxia-Inducible Factor 1a, and FoxO3a. Molecular and Cellular Biology 33, 2760–2772 (2013).
14. Kang, K. et al. IFN- selectively suppresses a subset of TLR4-activated genes and enhancers to potentiate macrophage activation. Nature Communications 10 (2019).
15. Liao, S., Maertens, O., Cichowski, K. & Elledge, S. J. Genetic modifiers of the BRD4-NUT dependency of NUT midline carcinoma uncovers a synergism between BETis and CDK4/6is. Genes and Development 32, 1188–1200 (2018).
16. Liu, N. et al. N6-methyladenosine-dependent RNA structural switches regulate RNA–protein interactions. Nature 518, 560–564 (2015).
17. Manikoth Ayyathan, D. et al. SMURF2 prevents detrimental changes to chromatin, protecting human dermal fibroblasts from chromosomal instability and tumorigenesis. Oncogene 39, 3396—3410 (2020).
18. Marinissen, M. J. et al. The Small GTP-Binding Protein RhoA Regulates c-Jun by a ROCK-JNK Signaling Axis. Molecular Cell 14, 29 –41 (2004).
19. Mathias, R. A., Guise, A. J. & Cristea, I. M. Post-translational Modifications Regulate Class IIa Histone Deacetylase (HDAC) Function in Health and Disease. Molecular & Cellular Proteomics 14, 456–470 (2015).
20. McNeill, M. C. et al. Nuclear actin regulates cell proliferation and migration via inhibition of SRF and TEAD. Biochimica et Biophysica Acta (BBA) - Molecular Cell Research 1867, 118691 (2020).
21. Miotto, B. et al. The RBBP6/ZBTB38/MCM10 Axis Regulates DNA Replication and Common Fragile Site Stability. Cell Reports 7, 575 –587 (2014).
22. Mobley, R. J. et al. MAP3K4 Controls the Chromatin Modifier HDAC6 during Trophoblast Stem Cell Epithelial-to-Mesenchymal Transition. Cell Reports 18, 2387–2400 (2017).
23. Morgan, M. A. et al. A cryptic Tudor domain links BRWD2/PHIP to COMPASS-mediated histone H3K4 methylation. Genes and Development 31, 2003–2014 (2017).
24. O’Sullivan, A. G., Mulvaney, E. P., Hyland, P. B. & Kinsella, B. T. Protein kinase C-related kinase 1 and 2 play an essential role in thromboxane-mediated neoplastic responses in prostate cancer. Oncotarget 6, 26437–26456 (2015).
25. O’Sullivan, A. G., Mulvaney, E. P. & Kinsella, B. T. Regulation of protein kinase C-related kinase (PRK) signalling by the TPa and TPb isoforms of the human thromboxane A2 receptor: Implications for thromboxane- and androgen- dependent neoplastic and epigenetic responses in prostate cancer. Biochimica et Biophysica Acta (BBA) - Molecular Basis of Disease 1863, 838–856 (2017).
26. Parsa, S. et al. The serine hydroxymethyltransferase-2 (SHMT2) initiates lymphoma development through epigenetic tumor suppressor silencing. Nature Cancer 1, 653–664 (2020).
27. Poleshko, A. et al. Human factors and pathways essential for mediating epigenetic gene silencing. Epigenetics 9, 1280–1289 (2014).
28. Rao, R. A. et al. KMT1 family methyltransferases regulate heterochromatin–nuclear periphery tethering via histone and non-histone protein methylation. EMBO reports 20, e43260 (2019).
29. Ricker, E. et al. Selective dysregulation of ROCK2 activity promotes aberrant transcriptional networks in ABC diffuse large B-cell lymphoma. Scientific Reports 10, 13094 (2020).
30. Ricker, E. et al. Serine-threonine kinase ROCK2 regulates germinal center B cell positioning and cholesterol biosynthesis. The Journal of clinical investigation 130, 3654—3670 (2020).
31. Riento, K. et al. Flotillin proteins recruit sphingosine to membranes and maintain cellular sphingosine-1-phosphate levels. PLOS ONE 13, 1–18 (2018).
33. Sanz-García, M., López-Sánchez, I. & Lazo, P. A. Proteomics Identification of Nuclear Ran GTPase as an Inhibitor of Human VRK1 and VRK2 (Vaccinia-related Kinase) Activities. Molecular & Cellular Proteomics 7, 2199–2214 (2008).
34. Shendy, N. A. M. et al. Coordinated regulation of Rel expression by MAP3K4, CBP, and HDAC6 controls phenotypic switching. Communications Biology 3, 475 (2020).
35. Tanaka, T. et al. Nuclear Rho kinase, ROCK2, targets p300 acetyltransferase. The Journal of biological chemistry 281, 15320—15329 (2006).
36. Toska, E. et al. Repression of Transcription by WT1-BASP1 Requires the Myristoylation of BASP1 and the PIP2-Dependent Recruitment of Histone Deacetylase. Cell Reports 2, 462–469 (2012).
37. Vázquez-Cedeira, M., Barcia-Sanjurjo, I., Sanz-García, M., Barcia, R. & Lazo, P. A. Differential Inhibitor Sensitivity between Human Kinases VRK1 and VRK2. PLOS ONE 6, 1–9 (2011).
39. Weiss, J. M. et al. ROCK2 signaling is required to induce a subset of T follicular helper cells through opposing effects on STATs in autoimmune settings. Science Signaling 9, ra73–ra73 (2016).
40. Xiao, C. et al. RBBP6, a RING finger-domain E3 ubiquitin ligase, induces epithelial-mesenchymal transition and promotes metastasis of colorectal cancer. Cell Death & Disease 10 (2019).
41. Yu, W. et al. One-Carbon Metabolism Supports S-Adenosylmethionine and Histone Methylation to Drive Inflammatory Macrophages. Molecular Cell 75, 1147 –1160.e5 (2019).
42. Yu, Y.-L. et al. Smurf2-mediated degradation of EZH2 enhances neuron differentiation and improves functional recovery after ischaemic stroke. EMBO Molecular Medicine 5, 531–547 (2013).
43. Yun, J. et al. IL-32 gamma reduces lung tumor development through upregulation of TIMP-3 overexpression and hypomethylation. Cell Death & Disease 9 (2018).
44. Zanin-Zhorov, A. et al. Selective oral ROCK2 inhibitor down-regulates IL-21 and IL-17 secretion in human T cells via STAT3-dependent mechanism. Proceedings of the National Academy of Sciences 111, 16814–16819 (2014).
45. Zheng, X., Kim, Y. & Zheng, Y. Identification of lamin B–regulated chromatin regions based on chromatin landscapes. Molecular Biology of the Cell 26, 2685–2697 (2015).
