## Supplemental Table 13 for "*Yersinia* remodels epigenetic histone modifications in human macrophages"

### Sheet: Sheet1
S13 Table: Analysis of YopP effect on epigenetic and gene expression changes of genes from Rho GTPase pathway in Suppression and Prevention profiles (Profile). Genes, (Gene Symbol) associated regions (Chromosome, Start, End) with histone mark (Histone mark) changes and % YopP effect for RNA-seq (column F) and ChIP-seq (column E) are indicated. Only genes with significant WAC vs WA314 RNA-seq and …
Gene Symbol	Class ChIP-seq	Class RNA-seq	Profile	% YopP ChIP-seq	% YopP RNA-seq (unique genes)	Chromosome	Start	End	Histone mark
HNRNPC	P1a	R1	Suppression	60	61	chr14	21721801	21736600	H3K4me3
HNRNPC	E1	R1	Suppression	121	61	chr14	21711101	21713800	H3K27ac
RHOH	P1a	R1	Suppression	50	90	chr4	40197901	40202300	H3K4me3
RHOH	P1a	R1	Suppression	9	90	chr4	40197901	40202300	H3K27ac
RHOH	E1	R1	Suppression	11	90	chr4	40180501	40187700	H3K27ac
RHOH	E1	R1	Suppression	-4	90	chr4	40239101	40246500	H3K27ac
RHOU	P2a	R1	Suppression	4	65	chr1	228871501	228874600	H3K27ac
RHOU	E1	R1	Suppression	104	65	chr1	228913201	228916400	H3K27ac
RHOU	E1	R1	Suppression	30	65	chr1	228960101	228965300	H3K27ac
RHOU	E1	R1	Suppression	97	65	chr1	228976901	228979500	H3K27ac
ABI1	P1a	R2	Suppression	35	103	chr10	27141901	27148800	H3K4me3
ABI1	P1a	R2	Suppression	94	103	chr10	27141901	27148800	H3K27ac
ABI1	E1	R2	Suppression	72	103	chr10	27118901	27120100	H3K27ac
ARHGAP10	E1	R2	Suppression	67	21	chr4	148927201	148930400	H3K27ac
ARHGAP10	E1	R2	Suppression	44	21	chr4	148950301	148952700	H3K27ac
ARHGAP27	E1	R2	Suppression	87	31	chr17	43452601	43454400	H3K27ac
ARL13B	P2a	R2	Suppression	23	2	chr3	93698201	93700200	H3K27ac
BASP1	P1a	R2	Suppression	77	90	chr5	17218201	17232100	H3K4me3
BASP1	P1a	R2	Suppression	14	90	chr5	17218201	17232100	H3K27ac
BASP1	E1	R2	Suppression	61	90	chr5	17180801	17183400	H3K27ac
BASP1	E1	R2	Suppression	11	90	chr5	17184201	17186600	H3K27ac
BASP1	E1	R2	Suppression	15	90	chr5	17186601	17188600	H3K27ac
BASP1	E1	R2	Suppression	23	90	chr5	17220401	17223000	H3K27ac
BASP1	E1	R2	Suppression	22	90	chr5	17238201	17240500	H3K27ac
BASP1	E1	R2	Suppression	77	90	chr5	17266001	17268800	H3K27ac
BASP1	E1	R2	Suppression	79	90	chr5	17283601	17286400	H3K27ac
CAVIN1	P1a	R2	Suppression	52	61	chr17	40571301	40576100	H3K4me3
CPNE8	E1	R2	Suppression	79	13	chr12	39165801	39171400	H3K27ac
CPNE8	E1	R2	Suppression	66	13	chr12	39243501	39246300	H3K27ac
DOCK4	E1	R2	Suppression	-3	38	chr7	111691301	111697900	H3K27ac
DOCK4	E1	R2	Suppression	23	38	chr7	111699301	111702400	H3K27ac
DOCK4	E1	R2	Suppression	-16	38	chr7	111718301	111726900	H3K27ac
DOCK4	E1	R2	Suppression	36	38	chr7	111751001	111757700	H3K27ac
DOCK4	E1	R2	Suppression	111	38	chr7	111790001	111791300	H3K27ac
EPSTI1	P1a	R2	Suppression	61	53	chr13	43561301	43566500	H3K4me3
EPSTI1	P1a	R2	Suppression	38	53	chr13	43561301	43566500	H3K27ac
EPSTI1	E1	R2	Suppression	56	53	chr13	43465801	43468400	H3K27ac
FGD2	E1	R2	Suppression	100	36	chr6	37058901	37060700	H3K27ac
FNBP1	E1	R2	Suppression	18	2	chr9	132671301	132674700	H3K27ac
FNBP1	E1	R2	Suppression	76	2	chr9	132745701	132748400	H3K27ac
FNBP1	E1	R2	Suppression	123	2	chr9	132752101	132755200	H3K27ac
FNBP1	E1	R2	Suppression	144	2	chr9	132792501	132793700	H3K27ac
NCK2	P2a	R2	Suppression	1	77	chr2	106361501	106365700	H3K27ac
RAP1B	P1a	R2	Suppression	48	94	chr12	69006201	69017500	H3K4me3
RAP1B	P1a	R2	Suppression	75	94	chr12	69006201	69017500	H3K27ac
RAP1B	E1	R2	Suppression	93	94	chr12	69041201	69043000	H3K27ac
RND1	E1	R2	Suppression	25	45	chr12	49274901	49279200	H3K27ac
SPEN	E1	R2	Suppression	22	17	chr1	16220001	16221700	H3K27ac
STAT3	P2a	R2	Suppression	7	44	chr17	40539701	40542700	H3K27ac
STAT3	E1	R2	Suppression	39	44	chr17	40505601	40508800	H3K27ac
TAGAP	P1a	R2	Suppression	58	24	chr6	159458701	159465400	H3K4me3
TAGAP	E1	R2	Suppression	42	24	chr6	159510901	159515500	H3K27ac
TJP2	P1a	R2	Suppression	-26	52	chr9	71788801	71793200	H3K27ac
TJP2	E1	R2	Suppression	47	52	chr9	71794501	71796500	H3K27ac
		Average		49.5926	48.5
ARHGAP12	E4	R4	Prevention	16	38	chr10	31997801	31999600	H3K27ac
ARHGAP12	E4	R4	Prevention	55	38	chr10	32039701	32043800	H3K27ac
ARHGAP35	E4	R4	Prevention	48	43	chr19	47478401	47482400	H3K27ac
ARHGAP35	E4	R4	Prevention	23	43	chr19	47483201	47484800	H3K27ac
ARHGAP35	E4	R4	Prevention	20	43	chr19	47486201	47489200	H3K27ac
ARHGAP35	P2d	R4	Prevention	72	43	chr19	47364701	47365700	H3K27ac
ARHGAP9	P2d	R4	Prevention	27	177	chr12	57869501	57872300	H3K27ac
FAM13A	E4	R4	Prevention	18	165	chr4	89738901	89739900	H3K27ac
FAM13A	E4	R4	Prevention	36	165	chr4	89750301	89751400	H3K27ac
FAM13A	E4	R4	Prevention	37	165	chr4	89876001	89882900	H3K27ac
OPHN1	E4	R4	Prevention	39	52	chrX	67424701	67425700	H3K27ac
PIK3R1	E4	R4	Prevention	79	67	chr5	67547601	67548700	H3K27ac
PIK3R1	E4	R4	Prevention	51	67	chr5	67714401	67717400	H3K27ac
PIK3R1	P2d	R4	Prevention	97	67	chr5	67509301	67511000	H3K27ac
PPM1H	E4	R4	Prevention	55	50	chr12	63025101	63027300	H3K27ac
RGS14	P2d	R4	Prevention	79	104	chr5	176783701	176786000	H3K27ac
RHOBTB1	P2d	R4	Prevention	53	86	chr10	62701401	62704300	H3K27ac
RHOBTB2	E4	R4	Prevention	38	29	chr8	22835301	22836700	H3K27ac
WDR81	P2d	R4	Prevention	56	53	chr17	1623701	1629700	H3K27ac
		Average		47.3158	78.5455
