## Supplemental Table 14 for "*Yersinia* remodels epigenetic histone modifications in human macrophages"

### Sheet: Sheet1
S14 Table: Analysis of YopP effect on epigenetic and gene expression changes of genes from Inflammatory response pathway in Suppression profile (Profile). Genes, (Gene Symbol) associated regions (Chromosome, Start, End) with histone mark (Histone mark) changes and % YopP effect for RNA-seq (column F) and ChIP-seq (column E) are indicated. Only genes with significant WAC vs WA314 RNA-seq and ChIP-…
Gene Symbol	Class ChIP-seq	Class RNA-seq	% YopP ChIP-seq	% YopP RNA-seq (unique genes)	Chromosome	Start	End	Histone mark
ACOD1	P1a	R1	47	61	chr13	77521701	77527000	H3K4me3
ADORA2A	P1a	R1	75	54	chr22	24818601	24825300	H3K4me3
ADORA2A	P2a	R1	-16	54	chr22	24827901	24833900	H3K27ac
AIM2	E1	R1	64	22	chr1	159059401	159062100	H3K27ac
AIM2	E1	R1	50	22	chr1	159082801	159084800	H3K27ac
AIM2	P1a	R1	37	22	chr1	159044001	159047300	H3K4me3
ANXA1	E1	R1	64	81	chr9	75770201	75771900	H3K27ac
ANXA1	E1	R1	73	81	chr9	75879801	75881200	H3K27ac
ANXA1	E1	R1	63	81	chr9	75730601	75734800	H3K27ac
ANXA1	E1	R1	64	81	chr9	75756001	75757700	H3K27ac
BMP6	E1	R1	12	70	chr6	7728801	7733500	H3K27ac
CCL18	E1	R1	52	42	chr17	34381801	34384300	H3K27ac
CCL18	P2a	R1	36	42	chr17	34390301	34391900	H3K27ac
CCL20	E1	R1	85	42	chr2	228681701	228682700	H3K27ac
CCL20	P1a	R1	85	42	chr2	228677701	228682900	H3K4me3
CCL20	P1a	R1	-36	42	chr2	228677701	228682900	H3K27ac
CCL3	P1a	R1	124	50	chr17	34417501	34420700	H3K4me3
CCL3	P1a	R1	-21	50	chr17	34412701	34416200	H3K27ac
CCL3	P1a	R1	-4	50	chr17	34417501	34420700	H3K27ac
CCL3L1	P2a	R1	32	39	chr17	34625201	34628200	H3K27ac
CCL4	P1a	R1	112	39	chr17	34429701	34436200	H3K4me3
CCL4	P1a	R1	3	39	chr17	34429701	34436200	H3K27ac
CCL5	P1a	R1	16	23	chr17	34200201	34208600	H3K27ac
CCL5	P1a	R1	100	23	chr17	34200201	34208600	H3K4me3
CCR7	E1	R1	34	66	chr17	38697601	38701000	H3K27ac
CCR7	P1a	R1	13	66	chr17	38715401	38722600	H3K27ac
CCR7	P1a	R1	60	66	chr17	38715401	38722600	H3K4me3
CD40	E1	R1	54	56	chr20	44735101	44737900	H3K27ac
CD40	P1a	R1	59	56	chr20	44745901	44752400	H3K4me3
CXCL2	P1a	R1	-39	-14	chr4	74959201	74964800	H3K27ac
CXCL2*	P1a	R1	NA	-14	chr4	74959201	74964800	H3K4me3
CXCL3	E1	R1	40	6	chr4	74898201	74900200	H3K27ac
CXCL8	E1	R1	-2	44	chr4	74585901	74596500	H3K27ac
CXCL8	P1a	R1	17	44	chr4	74606201	74613700	H3K4me3
CXCL8	P1a	R1	-22	44	chr4	74606201	74613700	H3K27ac
GBP5	P1a	R1	35	39	chr1	89733901	89740400	H3K4me3
IL10	E1	R1	66	75	chr1	206925001	206928200	H3K27ac
IL10	P1a	R1	103	75	chr1	206945701	206947700	H3K4me3
IL1A	E1	R1	18	24	chr2	113550201	113558300	H3K27ac
IL1A	P1a	R1	48	24	chr2	113536001	113542600	H3K4me3
IL1B	P1a	R1	4	45	chr2	113584701	113600700	H3K27ac
IL1B	P1a	R1	90	45	chr2	113584701	113600700	H3K4me3
IL1RAP	E1	R1	35	81	chr3	190249701	190253100	H3K27ac
IL1RAP	E1	R1	81	81	chr3	190282801	190284800	H3K27ac
IL1RAP	E1	R1	91	81	chr3	190303601	190305600	H3K27ac
IL23A	P1a	R1	89	61	chr12	56731801	56737900	H3K4me3
IL23A	P1a	R1	9	61	chr12	56731801	56737900	H3K27ac
IL27	E1	R1	70	67	chr16	28510701	28513600	H3K27ac
IL27	P1a	R1	52	67	chr16	28507301	28523100	H3K4me3
IL27	P1a	R1	11	67	chr16	28507301	28523100	H3K27ac
IL2RA	E1	R1	28	48	chr10	6086101	6089000	H3K27ac
IL2RA	E1	R1	21	48	chr10	6073901	6078900	H3K27ac
IL2RA	E1	R1	-47	48	chr10	6111501	6117500	H3K27ac
IL2RA	P1a	R1	6	48	chr10	6099501	6105200	H3K27ac
IL2RA	P1a	R1	19	48	chr10	6099501	6105200	H3K4me3
IL6	P1a	R1	37	53	chr7	22766101	22771400	H3K4me3
IL6	P1a	R1	-1	53	chr7	22766101	22771400	H3K27ac
IRAK2	E1	R1	40	44	chr3	10232501	10242600	H3K27ac
IRAK2	P1a	R1	23	44	chr3	10206201	10213400	H3K27ac
MAPKAPK2	E1	R1	-21	103	chr1	206852701	206855700	H3K27ac
MAPKAPK2	E1	R1	67	103	chr1	206886901	206887900	H3K27ac
MAPKAPK2	E1	R1	36	103	chr1	206878501	206882200	H3K27ac
NFKB1	E1	R1	68	58	chr4	103539201	103542100	H3K27ac
NFKB1	P1a	R1	11	58	chr4	103424001	103434100	H3K4me3
NLRP1	P2a	R1	107	-57	chr17	5488701	5489700	H3K27ac
NOD1	E1	R1	-80	93	chr7	30503901	30506600	H3K27ac
NOD1	P2a	R1	-1	93	chr7	30510801	30517500	H3K27ac
PTGIR	P1a	R1	62	44	chr19	47123501	47129400	H3K4me3
PTGS2	E1	R1	3	58	chr1	186583201	186591800	H3K27ac
PTGS2	P1a	R1	56	58	chr1	186637601	186654100	H3K4me3
PTGS2	P1a	R1	0	58	chr1	186637601	186654100	H3K27ac
RIPK2	P1a	R1	46	44	chr8	90771201	90781800	H3K4me3
SIGLEC1	P1a	R1	66	6	chr20	3688701	3691500	H3K4me3
THBS1	E1	R1	-27	101	chr15	39718601	39720400	H3K27ac
THBS1	P2a	R1	-15	101	chr15	39872601	39873700	H3K27ac
TNF	P1a	R1	92	20	chr6	31541901	31549700	H3K4me3
TNF	P1a	R1	8	20	chr6	31541901	31549700	H3K27ac
TNFAIP3	E1	R1	46	31	chr6	138222801	138233600	H3K27ac
TNFAIP3	E1	R1	40	31	chr6	138166001	138176200	H3K27ac
TNFAIP3	E1	R1	71	31	chr6	138212201	138217500	H3K27ac
TNFAIP3	P1a	R1	139	31	chr6	138185901	138187400	H3K4me3
TNFAIP3	P1a	R1	-1	31	chr6	138185901	138187400	H3K27ac
TNFAIP6	P1a	R1	62	44	chr2	152212301	152230300	H3K4me3
TNFAIP6	P1a	R1	1	44	chr2	152212301	152230300	H3K27ac
TNFRSF9	P1a	R1	57	19	chr1	7995901	8001700	H3K4me3
TNIP1	P1a	R1	7	77	chr5	150460601	150467900	H3K27ac
TNIP1	P1a	R1	139	77	chr5	150442601	150450600	H3K4me3
TNIP1	P1a	R1	64	77	chr5	150460601	150467900	H3K4me3
TNIP1	P1a	R1	1	77	chr5	150453201	150460500	H3K27ac
TNIP1	P1a	R1	15	77	chr5	150442601	150450600	H3K27ac
TNIP3	E1	R1	20	26	chr4	122075501	122079400	H3K27ac
TNIP3	P1a	R1	51	26	chr4	122078401	122086300	H3K4me3
TNIP3	P1a	R1	1	26	chr4	122078401	122086300	H3K27ac
		Average	37.5	46
*% YopP effect for H3K4me3 at CXCL2 gene was not used for the analysis because % YopP effect was extremely high at this region as a consequence of merging different significant diffReps regions for heatmaps.
