## Supplemental Table 15 for "*Yersinia* remodels epigenetic histone modifications in human macrophages"

### Sheet: Sheet1
S15 Table: Primer sequences used for ChIP-qPCR or RNA RT-qPCR (Application) analysis. F: forward, R: reverse, prom: promoter, enh: enhancer.
Name/ gene	Sequence/ reference number	Description	Application
IDO1 F	GCCAGTATGAGCCTAAGCAGC	H3K4me3 and/ or H3K27ac differential binding sites from ChIP-seq	ChIP-qPCR
IDO1 R	AGAGAGGCAGTGTGGAATAATGG		ChIP-qPCR
PTGS2 F	TAACTGTATCCAGCCCCACTCC		ChIP-qPCR
PTGS2 R	ACCCATGTCAAAACCGAGGTG		ChIP-qPCR
SOCS3 F	CAGGAGGCACAGAGTAGAATCC		ChIP-qPCR
SOCS3 R	GGCCCTTCCTCCGTTTTAAGG		ChIP-qPCR
IL1B F	CTGGCGAGCTCAGGTACTTC		ChIP-qPCR
IL1B R	ACACATGAACGTAGCCGTCA		ChIP-qPCR
ASB2 F	AAACCTCTATCTGTGCGCCT		ChIP-qPCR
ASB2 R	AGGTCTTGGGCGGTATCTGT		ChIP-qPCR
CEBPA F	CCCCTCATCTTAGACGCACC		ChIP-qPCR
CEBPA R	GCCAGGACTAGGAGATTCCG		ChIP-qPCR
IL6 F	GACAGCCACTCACCTCTTCAG		ChIP-qPCR
IL6 R	AAGCCTACCCACCTCCTTTC		ChIP-qPCR
ABI1 prom F	GCAGCCCAACGTATAAAGGC		ChIP-qPCR
ABI1 prom R	TGCACGAATAGCCACAGTCA		ChIP-qPCR
ABI1 enh F	GTAGGGTTCAAAGTAGGGAAGGG		ChIP-qPCR
ABI1 enh R	CTACATGGGCTATTCGCAGT		ChIP-qPCR
RIOK3 F	TCTCAACCTCTCAGTCACCGCT	Unchaged regions used for normalization of H3K27ac signal	ChIP-qPCR
RIOK3 R	AAGCTGACATTTGCTGCCGCT		ChIP-qPCR
NSA2 F	CAGCCTGAAAGGTCAGCGGT		ChIP-qPCR
NSA2 R	TCGAGACTTGAGGCCGTTGC		ChIP-qPCR
RPLP0 F	GTCAGGGATTGCCACGCAG	Unchanged regions, used for normalization of H3K4me3 signal	ChIP-qPCR
RPLP0 R	GGCGATTGCGCGTGTCC		ChIP-qPCR
GAPDH F	GCGTCTACGAGCCTTGCG		ChIP-qPCR
GAPDH R	CTACCCTGCCCCCATACGA		ChIP-qPCR
TBP F	CTGAGACAGCGGGCACGGTA		ChIP-qPCR
TBP R	GCCTGAACCGAGAGACGGGA		ChIP-qPCR
TUBA1C F	TGGTAGTCTGTTAGTGGGAGATCCT	Positive controls for H3K4me3 (TUBA1C, ADH5) and H3K27me3 (HOXC12L, NXPH4)	ChIP-qPCR
TUBA1C R	GGTCTGCGGCGGTGAA		ChIP-qPCR
ADH5 F	GCATAATTGAGCCTACGCC		ChIP-qPCR
ADH5 R	GCAGAGGTGTTTGTTACGTG		ChIP-qPCR
HOXC12L F	AAAGCTTCCCACTGCAAAGA		ChIP-qPCR
HOXC12L R	AAATCTGGGGGCGAACTACT		ChIP-qPCR
NXPH4 F	GAGAGGGAGAGAGAGCACGA		ChIP-qPCR
NXPH4 R	GAAACGAGAGCCGAGAAATG		ChIP-qPCR
PPARGC1B F	TGAGCAGACCTTGACAGTGGA	Used for validation of DEGs from RNA-seq	RNA RT-qPCR
PPARGC1B R	CTCACTTCGCTCTGGGTGCTT		RNA RT-qPCR
ABI1 F	CGAATATGGAGCGCCCTGTA		RNA RT-qPCR
ABI1 R	AGGACTTGGCGGTTTCTGAGT		RNA RT-qPCR
TNF F	Hs01113624_g1	Taqman probes for validation of DEGs from RNA-seq	RNA RT-qPCR
TNF R			RNA RT-qPCR
IL1B F	Hs00174097_m1		RNA RT-qPCR
IL1B R			RNA RT-qPCR
HPRT F	TGACCTTGATTTATTTTGCATACC	Reference for normalization	RNA RT-qPCR
HPRT R	CTCGAGCAAGACGTTCAGTC		RNA RT-qPCR
GAPDH F	GAAGGTGAAGGTCGGAGT		RNA RT-qPCR
GAPDH R	GAAGATGGTGATGGGATTTC		RNA RT-qPCR
GAPDH F	Hs02758991_g1	Taqman probes used as reference for normalization	RNA RT-qPCR
GAPDH R			RNA RT-qPCR
TBP F	Hs00427620_m1		RNA RT-qPCR
TBP R			RNA RT-qPCR
B2M F	Hs00187842_m1		RNA RT-qPCR
B2M R			RNA RT-qPCR
