## Supplemental Table 16 for "*Yersinia* remodels epigenetic histone modifications in human macrophages"

### Sheet: Sheet1
S16 Table: Enriched pathways from DAVID analysis associated with known pathways that are exploited by Yersinia. Category: type of pathway analysis, Term: pathway description, Count: number of input genes associated with the respective pathway, PValue: P-value for significance of enrichment, FDR: false discovery rate, adjusted p-values for approximate control of the false discovery rate.
Category	Term	Count	Genes	PValue	FDR	Profile
KEGG_PATHWAY	hsa04010:MAPK signaling pathway	46	MAX, PDGFB, PDGFA, STK4, RASGRP1, ELK1, TNF, DUSP16, RELA, STK3, FGF5, RAP1B, MAPK8, DUSP10, PPP3CC, AKT3, MAP3K8, RAC1, MAP3K4, MAP4K4, MAP3K5, DUSP5, JUN, MAP2K1, DUSP2, GADD45B, IL1R1, GADD45A, DUSP1, PLA2G4C, PLA2G4A, RRAS2, DUSP8, NFKB1, NFKB2, NR4A1, IL1A, IL1B, RASA2, MAPKAPK2, RAPGEF2, FAS, KRAS, MAP3K13, HSPA1B, HSPA1A	5.09583e-06	5.49813e-05	Suppression
GOTERM_BP_DIRECT	GO:0000188~inactivation of MAPK activity	10	PPP2CA, DUSP22, DUSP5, SPRED2, DUSP2, DUSP10, DUSP1, DUSP8, LAX1, DUSP16	4.93837e-05	0.00486045	Suppression
KEGG_PATHWAY	hsa04151:PI3K-Akt signaling pathway	47	CSF3, LAMA2, PTEN, PDGFB, TNC, PDGFA, PPP2R2A, FOXO3, THBS1, RELA, PIK3R5, FGF5, PPP2CA, CREB3L1, AKT3, ITGB8, RAC1, JAK2, JAK3, JAK1, MAP2K1, IL4R, COL27A1, LAMB3, INSR, ITGA1, OSM, LAMB1, PRLR, NFKB1, VEGFA, NR4A1, IL6, CREB1, IL7, COL5A3, IL2RA, DDIT4, BCL2, KRAS, PKN2, IL7R, MET, BCL2L1, EPHA2, CREB5, TLR2	0.00382282	0.0153662	Suppression
INTERPRO	IPR011029:Death-like domain	26	TRADD, NOD1, MEFV, IFIH1, CASP8, IFI16, IRAK2, CASP10, CASP1, RIPK1, NLRP1, ANKDD1B, DAPK1, DDX58, RIPK2, IRAK3, UNC5C, CFLAR, NFKB1, NFKB2, AIM2, CARD17, FAS, CARD16, BIRC2, BIRC3	5.60045e-09	5.0012e-06	Suppression
GOTERM_BP_DIRECT	GO:0007264~small GTPase mediated signal transduction	36	DOCK4, PLD1, RND1, RAP1B, RAB21, ARL5B, ARL13B, RASGEF1B, RAB29, KRIT1, RAC1, RALGDS, RAB8B, SH2D3A, SIAH2, RHOG, RHOH, RRAS2, RHOC, RAB33A, VAV2, RAB10, RAP2C, MFHAS1, ARL4D, ARL4A, RRAGC, RAB12, RAB18, RAB9A, RAPGEF2, RAB38, KRAS, RGL1, RIN2, ARL8B	0.000183784	0.012333	Suppression
GOTERM_BP_DIRECT	GO:0090630~activation of GTPase activity	12	USP6NL, RABGAP1L, SIPA1L1, RALGAPA1, RHOG, TBC1D9, PIP5K1A, CCR7, RASGRP1, TBC1D22B, TBC1D10B, EPHA2	0.0331205	0.463982	Suppression
INTERPRO	IPR000195:Rab-GTPase-TBC domain	7	TBCK, TBC1D2, TBC1D5, TBC1D10C, TBC1D24, TBC1D14, TBC1D22A	0.0305127	1	Prevention
GOTERM_BP_DIRECT	GO:0007264~small GTPase mediated signal transduction	16	VAV3, DOCK5, ARL11, RAB3A, RASL11B, RAB3D, ARL3, SH2D3C, ARHGAP35, RHOBTB1, RHOBTB2, DOCK10, RAB42, RAB36, DNAJA3, RAB17	0.099674	1	Prevention
