## Supplemental Table 17 for "*Yersinia* remodels epigenetic histone modifications in human macrophages"

### Sheet: Sheet1
S17 Table: Biological replicate samples (different macrophage donors) used for ChIP-seq and RNA-seq experiments (Method).
Condition	Infection time	Batch	Source publication	Accession	Method	Histone mark
mock	6 h	2	Berneking & Schnapp et al., 2016	http://www.ebi.ac.uk/ena/data/view/PRJEB10086	RNA-seq	n.a.
mock	6 h	2	Berneking & Schnapp et al., 2016	http://www.ebi.ac.uk/ena/data/view/PRJEB10086	RNA-seq	n.a.
mock	6 h	1	this study	www.ebi.ac.uk/arrayexpress under accession number E-MTAB-10473	RNA-seq	n.a.
mock	6 h	1	this study	www.ebi.ac.uk/arrayexpress under accession number E-MTAB-10473	RNA-seq	n.a.
WAC	6 h	1	this study	www.ebi.ac.uk/arrayexpress under accession number E-MTAB-10473	RNA-seq	n.a.
WAC	6 h	1	this study	www.ebi.ac.uk/arrayexpress under accession number E-MTAB-10473	RNA-seq	n.a.
WA314	6 h	2	Berneking & Schnapp et al., 2016	http://www.ebi.ac.uk/ena/data/view/PRJEB10086	RNA-seq	n.a.
WA314	6 h	2	Berneking & Schnapp et al., 2016	http://www.ebi.ac.uk/ena/data/view/PRJEB10086	RNA-seq	n.a.
WA314	6 h	1	this study	www.ebi.ac.uk/arrayexpress under accession number E-MTAB-10473	RNA-seq	n.a.
WA314	6 h	1	this study	www.ebi.ac.uk/arrayexpress under accession number E-MTAB-10473	RNA-seq	n.a.
WA314△YopM	6 h	2	Berneking & Schnapp et al., 2016	http://www.ebi.ac.uk/ena/data/view/PRJEB10086	RNA-seq	n.a.
WA314△YopM	6 h	2	Berneking & Schnapp et al., 2016	http://www.ebi.ac.uk/ena/data/view/PRJEB10086	RNA-seq	n.a.
WA314△YopP	6 h	2	this study	www.ebi.ac.uk/arrayexpress under accession number E-MTAB-10473	RNA-seq	n.a.
WA314△YopP	6 h	2	this study	www.ebi.ac.uk/arrayexpress under accession number E-MTAB-10473	RNA-seq	n.a.
mock	6 h	1	this study	www.ebi.ac.uk/arrayexpress under accession number E-MTAB-10475	ChIP-seq	H3K4me3
mock	6 h	1	this study	www.ebi.ac.uk/arrayexpress under accession number E-MTAB-10475	ChIP-seq	H3K4me3
mock	6 h	2	this study	www.ebi.ac.uk/arrayexpress under accession number E-MTAB-10475	ChIP-seq	H3K4me3
mock	6 h	2	this study	www.ebi.ac.uk/arrayexpress under accession number E-MTAB-10475	ChIP-seq	H3K4me3
WAC	6 h	1	this study	www.ebi.ac.uk/arrayexpress under accession number E-MTAB-10475	ChIP-seq	H3K4me3
WAC	6 h	1	this study	www.ebi.ac.uk/arrayexpress under accession number E-MTAB-10475	ChIP-seq	H3K4me3
WAC	6 h	2	this study	www.ebi.ac.uk/arrayexpress under accession number E-MTAB-10475	ChIP-seq	H3K4me3
WAC	6 h	2	this study	www.ebi.ac.uk/arrayexpress under accession number E-MTAB-10475	ChIP-seq	H3K4me3
WA314	6 h	1	this study	www.ebi.ac.uk/arrayexpress under accession number E-MTAB-10475	ChIP-seq	H3K4me3
WA314	6 h	1	this study	www.ebi.ac.uk/arrayexpress under accession number E-MTAB-10475	ChIP-seq	H3K4me3
WA314	6 h	2	this study	www.ebi.ac.uk/arrayexpress under accession number E-MTAB-10475	ChIP-seq	H3K4me3
WA314	6 h	2	this study	www.ebi.ac.uk/arrayexpress under accession number E-MTAB-10475	ChIP-seq	H3K4me3
WA314△YopM	6 h	2	this study	www.ebi.ac.uk/arrayexpress under accession number E-MTAB-10475	ChIP-seq	H3K4me3
WA314△YopM	6 h	2	this study	www.ebi.ac.uk/arrayexpress under accession number E-MTAB-10475	ChIP-seq	H3K4me3
WA314△YopP	6 h	2	this study	www.ebi.ac.uk/arrayexpress under accession number E-MTAB-10475	ChIP-seq	H3K4me3
WA314△YopP	6 h	2	this study	www.ebi.ac.uk/arrayexpress under accession number E-MTAB-10475	ChIP-seq	H3K4me3
mock	6 h	1	this study	www.ebi.ac.uk/arrayexpress under accession number E-MTAB-10475	ChIP-seq	H3K27ac
mock	6 h	1	this study	www.ebi.ac.uk/arrayexpress under accession number E-MTAB-10475	ChIP-seq	H3K27ac
WAC	6 h	1	this study	www.ebi.ac.uk/arrayexpress under accession number E-MTAB-10475	ChIP-seq	H3K27ac
WAC	6 h	1	this study	www.ebi.ac.uk/arrayexpress under accession number E-MTAB-10475	ChIP-seq	H3K27ac
WA314	6 h	1	this study	www.ebi.ac.uk/arrayexpress under accession number E-MTAB-10475	ChIP-seq	H3K27ac
WA314	6 h	1	this study	www.ebi.ac.uk/arrayexpress under accession number E-MTAB-10475	ChIP-seq	H3K27ac
WA314△YopM	6 h	1	this study	www.ebi.ac.uk/arrayexpress under accession number E-MTAB-10475	ChIP-seq	H3K27ac
WA314△YopM	6 h	1	this study	www.ebi.ac.uk/arrayexpress under accession number E-MTAB-10475	ChIP-seq	H3K27ac
WA314△YopP	6 h	1	this study	www.ebi.ac.uk/arrayexpress under accession number E-MTAB-10475	ChIP-seq	H3K27ac
WA314△YopP	6 h	1	this study	www.ebi.ac.uk/arrayexpress under accession number E-MTAB-10475	ChIP-seq	H3K27ac
mock	6 h	1	this study	www.ebi.ac.uk/arrayexpress under accession number E-MTAB-10475	ChIP-seq	H3K27me3
mock	6 h	1	this study	www.ebi.ac.uk/arrayexpress under accession number E-MTAB-10475	ChIP-seq	H3K27me3
WAC	6 h	1	this study	www.ebi.ac.uk/arrayexpress under accession number E-MTAB-10475	ChIP-seq	H3K27me3
WAC	6 h	1	this study	www.ebi.ac.uk/arrayexpress under accession number E-MTAB-10475	ChIP-seq	H3K27me3
WA314	6 h	1	this study	www.ebi.ac.uk/arrayexpress under accession number E-MTAB-10475	ChIP-seq	H3K27me3
WA314	6 h	1	this study	www.ebi.ac.uk/arrayexpress under accession number E-MTAB-10475	ChIP-seq	H3K27me3
mock	6 h	1	this study	www.ebi.ac.uk/arrayexpress under accession number E-MTAB-10475	ChIP-seq	H3K4me1
mock	6 h	1	this study	www.ebi.ac.uk/arrayexpress under accession number E-MTAB-10475	ChIP-seq	H3K4me1
WAC	6 h	1	this study	www.ebi.ac.uk/arrayexpress under accession number E-MTAB-10475	ChIP-seq	H3K4me1
WAC	6 h	1	this study	www.ebi.ac.uk/arrayexpress under accession number E-MTAB-10475	ChIP-seq	H3K4me1
WA314	6 h	1	this study	www.ebi.ac.uk/arrayexpress under accession number E-MTAB-10475	ChIP-seq	H3K4me1
WA314	6 h	1	this study	www.ebi.ac.uk/arrayexpress under accession number E-MTAB-10475	ChIP-seq	H3K4me1
